# Identification of COVID-19-relevant transcriptional regulatory networks and associated kinases as potential therapeutic targets

**DOI:** 10.1101/2020.12.23.424177

**Authors:** Chen Su, Simon Rousseau, Amin Emad

## Abstract

Identification of transcriptional regulatory mechanisms and signaling networks involved in the response of host to infection by SARS-CoV-2 is a powerful approach that provides a systems biology view of gene expression programs involved in COVID-19 and may enable identification of novel therapeutic targets and strategies to mitigate the impact of this disease. In this study, we combined a series of recently developed computational tools to identify transcriptional regulatory networks involved in the response of epithelial cells to infection by SARS-CoV-2, and particularly regulatory mechanisms that are specific to this virus. In addition, using network-guided analyses, we identified signaling pathways that are associated with these networks and kinases that may regulate them. The results identified classical antiviral response pathways including Interferon response factors (IRFs), interferons (IFNs), and JAK-STAT signaling as key elements upregulated by SARS-CoV-2 in comparison to mock-treated cells. In addition, comparing SARS-Cov-2 infection of airway epithelial cells to other respiratory viruses identified pathways associated with regulation of inflammation (MAPK14) and immunity (BTK, MBX) that may contribute to exacerbate organ damage linked with complications of COVID-19. The regulatory networks identified herein reflect a combination of experimentally validated hits and novel pathways supporting the computational pipeline to quickly narrow down promising avenue of investigations when facing an emerging and novel disease such as COVID-19.
