## Supplementary Table S4 for "Identification of COVID-19-relevant transcriptional regulatory networks and associated kinases as potential therapeutic targets"

### Sheet: Top8TFs_SvM_NoNetwork
property_gene_set_id	property_gene_set_alias	property_gene_set_description	collection	negative_log10_pvalue	pvalues	FDR
R_HSA_1280215	R-HSA-1280215	Cytokine Signaling in Immune system	reactome_annotation	5.02032	9.54288e-06	0.00069663
R_HSA_168256	R-HSA-168256	Immune System	reactome_annotation	4.58529	2.59841e-05	0.000948418
R_HSA_877300	R-HSA-877300	Interferon gamma signaling	reactome_annotation	3.98932	0.00010249	0.00187044
R_HSA_909733	R-HSA-909733	Interferon alpha/beta signaling	reactome_annotation	3.98932	0.00010249	0.00187044
R_HSA_913531	R-HSA-913531	Interferon Signaling	reactome_annotation	3.75391	0.000176236	0.00257305
R_HSA_168249	R-HSA-168249	Innate Immune System	reactome_annotation	2.86953	0.00135044	0.0164303
R_HSA_168138	R-HSA-168138	Toll Like Receptor 9 (TLR9) Cascade	reactome_annotation	2.40152	0.00396714	0.0234863
R_HSA_168181	R-HSA-168181	Toll Like Receptor 7/8 (TLR7/8) Cascade	reactome_annotation	2.40152	0.00396714	0.0234863
R_HSA_975155	R-HSA-975155	MyD88 dependent cascade initiated on endosome	reactome_annotation	2.40152	0.00396714	0.0234863
R_HSA_166016	R-HSA-166016	Toll Like Receptor 4 (TLR4) Cascade	reactome_annotation	2.31642	0.00482596	0.0234863
R_HSA_166054	R-HSA-166054	Activated TLR4 signalling	reactome_annotation	2.31642	0.00482596	0.0234863
R_HSA_166166	R-HSA-166166	MyD88-independent TLR3/TLR4 cascade	reactome_annotation	2.31642	0.00482596	0.0234863
R_HSA_168164	R-HSA-168164	Toll Like Receptor 3 (TLR3) Cascade	reactome_annotation	2.31642	0.00482596	0.0234863
R_HSA_168898	R-HSA-168898	Toll-Like Receptors Cascades	reactome_annotation	2.31642	0.00482596	0.0234863
R_HSA_937061	R-HSA-937061	TRIF-mediated TLR3/TLR4 signaling	reactome_annotation	2.31642	0.00482596	0.0234863
R_HSA_109582	R-HSA-109582	Hemostasis	reactome_annotation	1.93554	0.0116001	0.049812
R_HSA_983231	R-HSA-983231	Factors involved in megakaryocyte development and platelet production	reactome_annotation	1.93554	0.0116001	0.049812

### Sheet: Top8TFs_SvM_PPI-Experimental
property_gene_set_id	property_gene_set_alias	property_gene_set_description	collection	query_score	baseline_score	difference_score
R_HSA_1280215	R-HSA-1280215	Cytokine Signaling in Immune system	reactome_annotation	0.0109738	0.00122963	1
R_HSA_913531	R-HSA-913531	Interferon Signaling	reactome_annotation	0.00773102	0.000461019	0.746087
R_HSA_909733	R-HSA-909733	Interferon alpha/beta signaling	reactome_annotation	0.00731749	0.000152414	0.735319
R_HSA_877300	R-HSA-877300	Interferon gamma signaling	reactome_annotation	0.00742282	0.000343617	0.726506
R_HSA_168256	R-HSA-168256	Immune System	reactome_annotation	0.0119197	0.005015	0.708599

### Sheet: Top21TFs_SvOV_NoNetwork
property_gene_set_id	property_gene_set_alias	property_gene_set_description	collection	negative_log10_pvalue	pvalues	FDR
R_HSA_909733	R-HSA-909733	Interferon alpha/beta signaling	reactome_annotation	5.79436	1.60562e-06	0.00011721
R_HSA_913531	R-HSA-913531	Interferon Signaling	reactome_annotation	5.40166	3.96588e-06	0.000144755
R_HSA_1280215	R-HSA-1280215	Cytokine Signaling in Immune system	reactome_annotation	3.90699	0.000123883	0.00301449
R_HSA_168256	R-HSA-168256	Immune System	reactome_annotation	3.4259	0.000375061	0.00684487
R_HSA_877300	R-HSA-877300	Interferon gamma signaling	reactome_annotation	2.78376	0.00164526	0.0240208

### Sheet: Top21TFs_SvOV_PPI-Experimental
property_gene_set_id	property_gene_set_alias	property_gene_set_description	collection	query_score	baseline_score	difference_score
R_HSA_909733	R-HSA-909733	Interferon alpha/beta signaling	reactome_annotation	0.00492307	0.00015277	1
R_HSA_913531	R-HSA-913531	Interferon Signaling	reactome_annotation	0.00522343	0.00046204	0.998132
R_HSA_1280215	R-HSA-1280215	Cytokine Signaling in Immune system	reactome_annotation	0.00565211	0.00123213	0.926561
R_HSA_877300	R-HSA-877300	Interferon gamma signaling	reactome_annotation	0.00400549	0.00034442	0.767472
