## Supplementary Table S5 for "Identification of COVID-19-relevant transcriptional regulatory networks and associated kinases as potential therapeutic targets"

### Sheet: IRF9
user_gene_set	property_gene_set_id	property_gene_set_alias	property_gene_set_description	collection	difference_score	query_score	baseline_score
IRF9	R_HSA_1280215	R-HSA-1280215	Cytokine Signaling in Immune system	reactome_annotation	1	0.0208699	0.00123044
IRF9	R_HSA_168256	R-HSA-168256	Immune System	reactome_annotation	0.921569	0.0231164	0.00501728
IRF9	R_HSA_913531	R-HSA-913531	Interferon Signaling	reactome_annotation	0.769311	0.0155702	0.000461315
IRF9	R_HSA_909733	R-HSA-909733	Interferon alpha/beta signaling	reactome_annotation	0.694346	0.0137891	0.000152515

### Sheet: IRF7
user_gene_set	property_gene_set_id	property_gene_set_alias	property_gene_set_description	collection	difference_score	query_score	baseline_score
IRF7	R_HSA_168256	R-HSA-168256	Immune System	reactome_annotation	1	0.0183197	0.00501728
IRF7	R_HSA_913531	R-HSA-913531	Interferon Signaling	reactome_annotation	0.636443	0.00892753	0.000461315
IRF7	R_HSA_909733	R-HSA-909733	Interferon alpha/beta signaling	reactome_annotation	0.63626	0.0086163	0.000152515
IRF7	R_HSA_1280215	R-HSA-1280215	Cytokine Signaling in Immune system	reactome_annotation	0.604616	0.00927328	0.00123044
IRF7	R_HSA_168249	R-HSA-168249	Innate Immune System	reactome_annotation	0.561101	0.00981724	0.00235326

### Sheet: NFKB1
user_gene_set	property_gene_set_id	property_gene_set_alias	property_gene_set_description	collection	difference_score	query_score	baseline_score
NFKB1	R_HSA_168256	R-HSA-168256	Immune System	reactome_annotation	1	0.0192947	0.00501728
NFKB1	R_HSA_1280215	R-HSA-1280215	Cytokine Signaling in Immune system	reactome_annotation	0.926543	0.0144591	0.00123044
NFKB1	R_HSA_5668541	R-HSA-5668541	TNFR2 non-canonical NF-kB pathway	reactome_annotation	0.512149	0.00749786	0.000185703
NFKB1	R_HSA_5676594	R-HSA-5676594	TNF receptor superfamily (TNFSF) members mediating non-canonical NF-kB pathway	reactome_annotation	0.508537	0.00733525	7.46539e-05

### Sheet: MAFF
user_gene_set	property_gene_set_id	property_gene_set_alias	property_gene_set_description	collection	difference_score	query_score	baseline_score
MAFF	R_HSA_168256	R-HSA-168256	Immune System	reactome_annotation	1	0.01565	0.00501728
MAFF	R_HSA_449147	R-HSA-449147	Signaling by Interleukins	reactome_annotation	0.992056	0.0111608	0.000612545
MAFF	R_HSA_1280215	R-HSA-1280215	Cytokine Signaling in Immune system	reactome_annotation	0.987412	0.0117293	0.00123044
MAFF	R_HSA_6783783	R-HSA-6783783	Interleukin-10 signaling	reactome_annotation	0.866128	0.0093267	0.000117434
MAFF	R_HSA_6785807	R-HSA-6785807	Interleukin-4 and 13 signaling	reactome_annotation	0.73743	0.00800135	0.000160484

### Sheet: SP110
user_gene_set	property_gene_set_id	property_gene_set_alias	property_gene_set_description	collection	difference_score	query_score	baseline_score
SP110	R_HSA_75205	R-HSA-75205	Dissolution of Fibrin Clot	reactome_annotation	1	0.00346954	2.67108e-05
SP110	R_HSA_186797	R-HSA-186797	Signaling by PDGF	reactome_annotation	0.941479	0.00346941	0.000228065
SP110	R_HSA_109582	R-HSA-109582	Hemostasis	reactome_annotation	0.857459	0.00407759	0.00112551

### Sheet: RELB
user_gene_set	property_gene_set_id	property_gene_set_alias	property_gene_set_description	collection	difference_score	query_score	baseline_score
RELB	R_HSA_1280215	R-HSA-1280215	Cytokine Signaling in Immune system	reactome_annotation	1	0.00786956	0.00123044
RELB	R_HSA_5607764	R-HSA-5607764	CLEC7A (Dectin-1) signaling	reactome_annotation	0.603864	0.00407352	6.43852e-05
RELB	R_HSA_5621481	R-HSA-5621481	C-type lectin receptors (CLRs)	reactome_annotation	0.603152	0.00413197	0.000127564
RELB	R_HSA_168256	R-HSA-168256	Immune System	reactome_annotation	0.602669	0.00901847	0.00501728
RELB	R_HSA_5607761	R-HSA-5607761	Dectin-1 mediated noncanonical NF-kB signaling	reactome_annotation	0.598392	0.00400379	3.09933e-05
RELB	R_HSA_5676590	R-HSA-5676590	NIK-->noncanonical NF-kB signaling	reactome_annotation	0.596846	0.00398846	2.5919e-05
RELB	R_HSA_5621575	R-HSA-5621575	CD209 (DC-SIGN) signaling	reactome_annotation	0.596762	0.0039786	1.66189e-05
RELB	R_HSA_5668541	R-HSA-5668541	TNFR2 non-canonical NF-kB pathway	reactome_annotation	0.591734	0.0041143	0.000185703
RELB	R_HSA_168249	R-HSA-168249	Innate Immune System	reactome_annotation	0.584165	0.0062316	0.00235326

### Sheet: STAT1
user_gene_set	property_gene_set_id	property_gene_set_alias	property_gene_set_description	collection	difference_score	query_score	baseline_score
STAT1	R_HSA_983168	R-HSA-983168	Antigen processing: Ubiquitination & Proteasome degradation	reactome_annotation	1	0.00782169	0.000437139
STAT1	R_HSA_983169	R-HSA-983169	Class I MHC mediated antigen processing & presentation	reactome_annotation	0.992718	0.00792267	0.000591893
STAT1	R_HSA_168256	R-HSA-168256	Immune System	reactome_annotation	0.984345	0.0122862	0.00501728
STAT1	R_HSA_196849	R-HSA-196849	Metabolism of water-soluble vitamins and cofactors	reactome_annotation	0.84126	0.00649924	0.000286909
STAT1	R_HSA_196854	R-HSA-196854	Metabolism of vitamins and cofactors	reactome_annotation	0.835615	0.00656667	0.000396032
STAT1	R_HSA_1280218	R-HSA-1280218	Adaptive Immune System	reactome_annotation	0.830955	0.0083801	0.00224386
STAT1	R_HSA_196807	R-HSA-196807	Nicotinate metabolism	reactome_annotation	0.830681	0.00620932	7.51101e-05
STAT1	R_HSA_197264	R-HSA-197264	Nicotinamide salvaging	reactome_annotation	0.814521	0.0060588	4.39316e-05
STAT1	R_HSA_400253	R-HSA-400253	Circadian Clock	reactome_annotation	0.500386	0.00376183	6.67072e-05

### Sheet: BATF2
user_gene_set	property_gene_set_id	property_gene_set_alias	property_gene_set_description	collection	difference_score	query_score	baseline_score
BATF2	R_HSA_8876198	R-HSA-8876198	RAB GEFs exchange GTP for GDP on RABs	reactome_annotation	1	0.00878896	0.000203463
BATF2	R_HSA_199991	R-HSA-199991	Membrane Trafficking	reactome_annotation	0.956108	0.00914232	0.00093366
BATF2	R_HSA_5653656	R-HSA-5653656	Vesicle-mediated transport	reactome_annotation	0.945016	0.00917378	0.00106035
