## Supplementary Table S7 for "Identification of COVID-19-relevant transcriptional regulatory networks and associated kinases as potential therapeutic targets"

### Sheet: Top8TFs_SvM
	steady_prob_query_genes	steady_prob_all	difference	norm_diff	ratio
JAK2	0.00986614	0.000215606	0.00965054	1	45.7601
IKBKE	0.00171314	6.53958e-05	0.00164775	0.585371	26.1966
MAP2K5	0.00125494	5.25588e-05	0.00120238	0.562296	23.8768
CHUK	0.00163119	9.50101e-05	0.00153618	0.57959	17.1686
IKBKB	0.00169258	0.000119047	0.00157353	0.581526	14.2178
JAK3	0.000785431	7.50231e-05	0.000710408	0.536807	10.4692
PRKDC	0.000834148	9.14616e-05	0.000742686	0.538479	9.1202
LIMK2	0.000550275	6.66363e-05	0.000483639	0.525058	8.25789
FGFR3	0.000634388	7.70109e-05	0.000557377	0.528878	8.23764
RIPK1	0.000389126	4.93409e-05	0.000339785	0.517604	7.88648
JAK1	0.00080854	0.00010813	0.000700411	0.536289	7.47751
IRAK1	0.000561785	8.66724e-05	0.000475113	0.524616	6.4817
FLT1	0.000210328	3.71327e-05	0.000173196	0.508973	5.66423
MAP3K8	0.000335636	6.05622e-05	0.000275074	0.514252	5.54201
TBK1	0.00186845	0.0003541	0.00151435	0.578459	5.27662
PDGFRA	0.000191087	4.08819e-05	0.000150205	0.507782	4.67412
GSK3B	0.00186324	0.000402834	0.00146041	0.575665	4.62534
EIF2AK2	0.000334734	7.68782e-05	0.000257856	0.51336	4.35409
KDR	0.00020061	4.6226e-05	0.000154385	0.507999	4.33978
LONP1	0.000678086	0.000172715	0.000505371	0.526184	3.92604
CAMK4	0.000253587	6.96571e-05	0.000183929	0.509529	3.6405
CAMK2G	0.000251642	7.50733e-05	0.000176569	0.509148	3.35195
KIT	0.000324662	9.72617e-05	0.0002274	0.511782	3.33802
ERBB2	0.000585683	0.000187558	0.000398125	0.520627	3.12267
PRKCD	0.000770102	0.000280551	0.000489551	0.525364	2.74496
PAK4	0.000791359	0.000296258	0.000495102	0.525652	2.67119
MAPK14	0.000900543	0.00033997	0.000560573	0.529044	2.64889
MAP3K7	0.00047257	0.000181571	0.000290998	0.515077	2.60267
PIM3	0.000394222	0.000156522	0.0002377	0.512315	2.51864
PTK2	0.000377287	0.000149957	0.00022733	0.511778	2.51597
STK39	0.000239618	0.000101766	0.000137852	0.507142	2.3546
TYK2	0.000547726	0.000246679	0.000301048	0.515597	2.22041
MAPK3	0.00107491	0.000497461	0.000577449	0.529918	2.16079
TSSK4	1.64502e-05	8.43099e-06	8.01921e-06	0.500415	1.95116
RPS6KA5	0.000255758	0.000135521	0.000120237	0.50623	1.88722
PDGFRB	0.000233155	0.000123784	0.000109371	0.505667	1.88356
MAP3K14	0.000150979	8.08252e-05	7.01534e-05	0.503635	1.86796
CDK15	0.000104013	5.62917e-05	4.77216e-05	0.502472	1.84776
STK32B	0.000120154	6.8764e-05	5.13902e-05	0.502663	1.74734
CAMK2D	0.000199696	0.000115631	8.40647e-05	0.504355	1.72701
CDK9	0.000228251	0.000135265	9.29855e-05	0.504818	1.68743
MARK1	5.73523e-05	3.41788e-05	2.31735e-05	0.501201	1.67801
MAP3K1	9.44147e-06	5.67524e-06	3.76623e-06	0.500195	1.66363
ALPK1	2.39635e-05	1.45071e-05	9.45639e-06	0.50049	1.65185
CHEK1	0.000680401	0.000415905	0.000264496	0.513704	1.63595
WNK2	9.6366e-06	5.94896e-06	3.68763e-06	0.500191	1.61988
EIF2AK3	4.21201e-05	2.60488e-05	1.60713e-05	0.500833	1.61697
FGFR4	0.000272879	0.000169402	0.000103478	0.505361	1.61084
CSNK2A2	0.00105604	0.000689738	0.000366302	0.518978	1.53107
LCK	0.000423661	0.000277455	0.000146206	0.507575	1.52695
RPS6KA3	0.000132543	8.74626e-05	4.50805e-05	0.502336	1.51543
IRAK4	4.81983e-05	3.35546e-05	1.46437e-05	0.500759	1.43642
SRC	0.000972416	0.000677548	0.000294868	0.515277	1.4352
FYN	0.000434276	0.000304508	0.000129768	0.506723	1.42615
SYK	0.000412592	0.000297342	0.00011525	0.505971	1.3876
MARK3	8.65033e-05	6.35843e-05	2.2919e-05	0.501187	1.36045
RIOK3	4.03475e-05	3.01791e-05	1.01684e-05	0.500527	1.33693
MAP4K5	7.65499e-05	6.01053e-05	1.64446e-05	0.500852	1.2736
RIPK3	0.00017227	0.000137797	3.44729e-05	0.501786	1.25017
MARK2	0.000121629	9.86159e-05	2.3013e-05	0.501192	1.23336
MERTK	4.03594e-05	3.36748e-05	6.68461e-06	0.500346	1.1985
PHKG2	5.20658e-05	4.39194e-05	8.14636e-06	0.500422	1.18548
EGFR	0.000435778	0.000368268	6.75104e-05	0.503498	1.18332
MAPK9	0.000242516	0.000209193	3.33231e-05	0.501726	1.15929
MAPK10	0.000141539	0.000123302	1.82367e-05	0.500945	1.1479
DAPK1	3.69315e-05	3.22026e-05	4.72889e-06	0.500245	1.14685
MAPK6	0.000106794	9.51009e-05	1.16936e-05	0.500606	1.12296
DAPK3	1.97813e-05	1.78758e-05	1.90549e-06	0.500099	1.1066
GSK3A	0.000174505	0.000157761	1.67443e-05	0.500868	1.10614
TRIB3	9.65633e-05	8.84219e-05	8.1414e-06	0.500422	1.09207
MAPK8	0.000594081	0.000544575	4.9506e-05	0.502565	1.09091
HIPK2	6.04091e-05	5.61531e-05	4.25598e-06	0.500221	1.07579
FES	3.74206e-05	3.48313e-05	2.58925e-06	0.500134	1.07434
PINK1	6.4398e-05	6.03235e-05	4.07455e-06	0.500211	1.06755
PRKCI	0.000139158	0.000130413	8.74562e-06	0.500453	1.06706
MAP3K5	6.72466e-05	6.37e-05	3.54665e-06	0.500184	1.05568
MAP2K7	0.000110058	0.00010499	5.06851e-06	0.500263	1.04828
BRAF	0.000105552	0.000101329	4.22255e-06	0.500219	1.04167
FER	3.75229e-05	3.66421e-05	8.80731e-07	0.500046	1.02404
ITK	6.90918e-05	7.00657e-05	-9.73892e-07	0.49995	0.9861
FGFR2	0.00017693	0.000183776	-6.84655e-06	0.499645	0.962745
STK4	0.000185515	0.00019349	-7.97497e-06	0.499587	0.958784
TAF1	6.4032e-05	6.68099e-05	-2.77794e-06	0.499856	0.95842
PRKCZ	0.000264966	0.000276477	-1.15107e-05	0.499404	0.958366
PLK3	5.45035e-05	5.70013e-05	-2.49784e-06	0.499871	0.956179
VRK1	3.15923e-05	3.30685e-05	-1.47614e-06	0.499924	0.955361
MAP3K2	3.01784e-05	3.17798e-05	-1.60149e-06	0.499917	0.949607
CAMKV	9.71567e-05	0.00010258	-5.42318e-06	0.499719	0.947132
ABL1	0.000223524	0.000239814	-1.629e-05	0.499156	0.932072
NEK7	5.52383e-05	5.97122e-05	-4.47392e-06	0.499768	0.925075
MAPK12	0.000123811	0.000135136	-1.1325e-05	0.499413	0.916195
RET	0.000158294	0.000172965	-1.46712e-05	0.49924	0.915178
RPS6KA4	0.000103467	0.00011443	-1.09624e-05	0.499432	0.904199
AURKC	8.08579e-05	9.05793e-05	-9.7214e-06	0.499496	0.892675
MAP3K19	3.70043e-05	4.19139e-05	-4.90959e-06	0.499746	0.882865
DYRK3	2.54148e-05	2.90168e-05	-3.602e-06	0.499813	0.875865
CSF1R	8.70612e-05	9.95537e-05	-1.24926e-05	0.499353	0.874514
MAPK1	0.00050647	0.000581161	-7.46909e-05	0.49613	0.87148
BMX	0.000570082	0.000654177	-8.40949e-05	0.495643	0.871449
MAP3K3	0.000108393	0.000125878	-1.7485e-05	0.499094	0.861096
MAPK11	0.000114876	0.000133921	-1.90447e-05	0.499013	0.857791
TXK	2.06962e-05	2.41789e-05	-3.48262e-06	0.49982	0.855964
MOK	6.81239e-05	8.01953e-05	-1.20714e-05	0.499375	0.849475
PRPF4B	4.67344e-05	5.51842e-05	-8.44976e-06	0.499562	0.846881
SGK1	8.94581e-05	0.000105951	-1.6493e-05	0.499145	0.844334
MAPK7	0.000180279	0.000214827	-3.45485e-05	0.49821	0.83918
DSTYK	2.6921e-05	3.21454e-05	-5.22449e-06	0.499729	0.837473
MAP2K4	8.1449e-05	9.77162e-05	-1.62673e-05	0.499157	0.833526
ZAP70	0.000161445	0.00019595	-3.4505e-05	0.498212	0.823909
RPS6KA2	0.000240737	0.000293067	-5.23297e-05	0.497289	0.821441
RPS6KA1	0.0001473	0.000179861	-3.25604e-05	0.498313	0.818969
MAP3K4	2.52109e-05	3.0785e-05	-5.57411e-06	0.499711	0.818934
CSNK1A1	0.000127793	0.000157528	-2.97353e-05	0.498459	0.811238
FGR	0.000327297	0.000406991	-7.96941e-05	0.495871	0.804187
MAP3K11	6.46651e-05	8.06607e-05	-1.59956e-05	0.499171	0.801692
ROCK2	5.7289e-05	7.23192e-05	-1.50302e-05	0.499221	0.792169
YES1	0.000311644	0.000396152	-8.4508e-05	0.495622	0.786678
NEK11	1.77925e-05	2.27211e-05	-4.92855e-06	0.499745	0.783085
PRKCH	0.000113763	0.000145753	-3.199e-05	0.498343	0.780519
OXSR1	3.20583e-05	4.12122e-05	-9.15392e-06	0.499526	0.777883
AXL	4.96824e-05	6.4085e-05	-1.44026e-05	0.499254	0.775258
EPHB3	8.06902e-05	0.000104138	-2.3448e-05	0.498785	0.774838
FGFR1	0.0001648	0.000213018	-4.82176e-05	0.497502	0.773645
PRKY	0.000125716	0.000162616	-3.69e-05	0.498088	0.773085
TESK2	3.10142e-05	4.01833e-05	-9.16904e-06	0.499525	0.771819
FLT3	2.19881e-05	2.85137e-05	-6.52564e-06	0.499662	0.77114
MAP3K10	1.68201e-05	2.19229e-05	-5.10283e-06	0.499736	0.767237
MAP2K1	7.24464e-05	9.44287e-05	-2.19824e-05	0.498861	0.767207
UHMK1	7.47146e-05	9.79301e-05	-2.32154e-05	0.498797	0.762939
MAP3K6	1.1147e-05	1.46157e-05	-3.46873e-06	0.49982	0.762672
TELO2	0.000156541	0.000205583	-4.90416e-05	0.497459	0.761451
RHBDF2	4.93202e-05	6.52142e-05	-1.58939e-05	0.499177	0.756281
HIPK4	7.65738e-05	0.000101345	-2.47708e-05	0.498717	0.755578
BTK	0.000150688	0.000199676	-4.89882e-05	0.497462	0.754661
PRKD2	9.63027e-05	0.000128408	-3.21052e-05	0.498337	0.749975
PRKCQ	0.000102468	0.000137698	-3.523e-05	0.498175	0.744151
RN7SL263P	3.11423e-05	4.21841e-05	-1.10418e-05	0.499428	0.738247
NEK8	5.92397e-05	8.14752e-05	-2.22355e-05	0.498848	0.727089
PRKCE	0.000124314	0.000173193	-4.88791e-05	0.497468	0.717777
IRAK3	8.82311e-05	0.000123218	-3.49872e-05	0.498187	0.716055
PRKACG	0.000162655	0.000227672	-6.5017e-05	0.496631	0.714427
STK24	0.000205778	0.000288349	-8.25716e-05	0.495722	0.71364
CSNK1D	9.50742e-05	0.000133457	-3.83831e-05	0.498011	0.712394
MAPK15	6.04683e-05	8.50156e-05	-2.45473e-05	0.498728	0.711261
PTK6	5.17224e-05	7.28204e-05	-2.1098e-05	0.498907	0.710273
LYN	0.000176569	0.000250511	-7.3942e-05	0.496169	0.704835
AKT1	0.000502263	0.000713006	-0.000210743	0.489081	0.704431
CSNK1A1L	2.86142e-05	4.06594e-05	-1.20452e-05	0.499376	0.703753
PIK3R4	4.32804e-05	6.1664e-05	-1.83837e-05	0.499048	0.701874
BUB1	9.65236e-05	0.00013789	-4.13667e-05	0.497857	0.700003
MAPKAPK2	7.16114e-05	0.000103298	-3.16861e-05	0.498358	0.693254
NEK3	0.000167265	0.000241704	-7.44381e-05	0.496143	0.692027
CHEK2	0.00013022	0.000188252	-5.80315e-05	0.496993	0.691735
STK16	0.000183824	0.000269191	-8.53666e-05	0.495577	0.682877
CSNK1G2	0.000129314	0.000189757	-6.04432e-05	0.496868	0.681471
CAMKK1	0.000147711	0.000218394	-7.0683e-05	0.496338	0.676351
RPS6KB1	0.000166255	0.000247286	-8.10315e-05	0.495802	0.672317
STK40	4.23461e-05	6.30208e-05	-2.06747e-05	0.498929	0.671939
NTRK3	7.39638e-05	0.000110259	-3.62949e-05	0.49812	0.67082
PIM2	0.000202687	0.000304558	-0.000101871	0.494722	0.665512
CNKSR2	3.86892e-05	5.84466e-05	-1.97575e-05	0.498976	0.661957
MAP4K4	2.3609e-05	3.57179e-05	-1.21089e-05	0.499373	0.660984
DDR2	3.62256e-05	5.48613e-05	-1.86358e-05	0.499034	0.660312
GRK5	0.000129392	0.000196186	-6.67936e-05	0.496539	0.65954
PRKCA	0.00124256	0.0018844	-0.000641846	0.466746	0.659391
MAP2K2	5.38273e-05	8.19786e-05	-2.81514e-05	0.498541	0.656601
BUB1B-PAK6	0.000104244	0.000159097	-5.48538e-05	0.497158	0.655219
WNK1	3.853e-05	5.95971e-05	-2.10671e-05	0.498909	0.646508
PRKAA2	9.60393e-05	0.00014906	-5.30209e-05	0.497253	0.644299
MYLK2	5.63155e-05	8.74788e-05	-3.11633e-05	0.498385	0.643762
GAK	1.17388e-05	1.83328e-05	-6.59401e-06	0.499658	0.640317
WEE1	9.28714e-05	0.000145746	-5.28743e-05	0.497261	0.637215
PLK2	4.5141e-05	7.08697e-05	-2.57287e-05	0.498667	0.636958
CDK5	0.000223657	0.000352351	-0.000128694	0.493332	0.634757
KSR1	6.94753e-06	1.10086e-05	-4.06107e-06	0.49979	0.6311
DYRK1A	5.15906e-05	8.1818e-05	-3.02273e-05	0.498434	0.630554
MAP2K6	3.80662e-05	6.03732e-05	-2.23071e-05	0.498844	0.630514
PDPK1	0.000160651	0.000254922	-9.42717e-05	0.495116	0.630194
ACVR1B	0.000104778	0.000167421	-6.26429e-05	0.496754	0.625836
CDKL2	1.26961e-05	2.03445e-05	-7.64838e-06	0.499604	0.624056
TGFBR2	0.000170769	0.000273875	-0.000103106	0.494658	0.623529
LIMK1	1.38374e-05	2.25174e-05	-8.67993e-06	0.49955	0.614523
DYRK2	0.000191024	0.000310989	-0.000119965	0.493785	0.614247
MYO3A	3.86327e-05	6.30184e-05	-2.43857e-05	0.498737	0.613038
ARAF	0.000218339	0.000357735	-0.000139396	0.492778	0.610337
HCK	9.6983e-05	0.000159427	-6.24445e-05	0.496765	0.60832
SGK3	8.10471e-05	0.000133573	-5.25263e-05	0.497279	0.606761
ABL2	5.4424e-05	8.96984e-05	-3.52744e-05	0.498172	0.606744
MAPKAPK5	0.000133812	0.000221525	-8.77138e-05	0.495455	0.604046
MKNK1	4.46693e-05	7.40622e-05	-2.93929e-05	0.498477	0.603132
MATK	2.87601e-05	4.77215e-05	-1.89614e-05	0.499018	0.602666
CDK6	0.000103116	0.000172138	-6.90222e-05	0.496424	0.599031
RIPK2	7.28084e-05	0.000121863	-4.9055e-05	0.497458	0.597459
PRKD3	6.26654e-06	1.05045e-05	-4.238e-06	0.49978	0.596555
MAPK13	6.41283e-05	0.000107722	-4.35936e-05	0.497741	0.595314
RNASE3	0.000116222	0.000196088	-7.98661e-05	0.495862	0.592703
RIOK1	7.04336e-05	0.000119714	-4.92805e-05	0.497447	0.588348
CDK4	0.000195178	0.000332753	-0.000137575	0.492872	0.586555
MST1R	5.19101e-05	8.90824e-05	-3.71723e-05	0.498074	0.58272
DYRK1B	8.02463e-05	0.000137862	-5.76156e-05	0.497015	0.582077
TLK1	1.71064e-05	2.94285e-05	-1.23221e-05	0.499362	0.581287
CDK16	3.03743e-05	5.25239e-05	-2.21496e-05	0.498852	0.578294
ALPK3	4.75766e-05	8.23539e-05	-3.47773e-05	0.498198	0.577709
PTK2B	0.000203128	0.000352234	-0.000149106	0.492275	0.576685
GPI	5.92172e-05	0.000102701	-4.34842e-05	0.497747	0.576596
PBK	6.38055e-05	0.00011075	-4.69443e-05	0.497568	0.576123
NUAK2	2.15624e-05	3.75302e-05	-1.59677e-05	0.499173	0.574536
TYRO3	5.65781e-05	9.85159e-05	-4.19378e-05	0.497827	0.574304
ADCK1	4.28334e-05	7.51293e-05	-3.22959e-05	0.498327	0.57013
MLKL	1.96708e-05	3.45323e-05	-1.48615e-05	0.49923	0.569635
ACVR1	0.000136481	0.000240161	-0.00010368	0.494628	0.568288
SLK	4.05181e-06	7.13416e-06	-3.08236e-06	0.49984	0.567944
CSNK1G3	9.378e-05	0.000165472	-7.16921e-05	0.496286	0.566742
CSNK1G1	0.000110895	0.000196863	-8.59681e-05	0.495546	0.563311
PKN1	0.000213553	0.000379949	-0.000166396	0.491379	0.562057
CDK8	3.6558e-05	6.52877e-05	-2.87297e-05	0.498511	0.559952
BMPR1A	4.5677e-05	8.17128e-05	-3.60358e-05	0.498133	0.558995
PRKX	5.9176e-05	0.000105935	-4.67587e-05	0.497577	0.558608
TTK	0.000168853	0.000302721	-0.000133868	0.493064	0.557785
DHDDS	4.85667e-05	8.73526e-05	-3.87859e-05	0.49799	0.555985
BMPR1B	9.99692e-05	0.000180848	-8.08787e-05	0.49581	0.55278
CDK7	0.000118043	0.000213906	-9.58631e-05	0.495033	0.551846
DYRK4	8.93607e-05	0.000162594	-7.32329e-05	0.496206	0.549596
CDK3	9.32623e-05	0.000169743	-7.64803e-05	0.496038	0.549434
ACVR2B	0.00010767	0.000196071	-8.84015e-05	0.49542	0.549136
CLASP1	4.04915e-05	7.38535e-05	-3.3362e-05	0.498271	0.548267
FPGT-TNNI3K	0.000129812	0.000236952	-0.00010714	0.494449	0.547842
ERN1	2.22198e-05	4.07719e-05	-1.85521e-05	0.499039	0.544979
PDIK1L	1.47086e-05	2.70716e-05	-1.23631e-05	0.499359	0.54332
VRK3	3.85021e-05	7.08677e-05	-3.23656e-05	0.498323	0.543296
MAP3K13	5.61405e-05	0.000103751	-4.76104e-05	0.497533	0.541109
GRK6	4.45521e-05	8.23524e-05	-3.78004e-05	0.498042	0.540993
PRKD1	5.89277e-05	0.000109281	-5.03533e-05	0.497391	0.539231
CILK1	3.31623e-05	6.15673e-05	-2.8405e-05	0.498528	0.538635
CDK13	2.95089e-05	5.50516e-05	-2.55426e-05	0.498677	0.536024
CSK	4.41006e-05	8.23212e-05	-3.82206e-05	0.49802	0.535714
EEF2K	6.48323e-05	0.000121567	-5.6735e-05	0.497061	0.533304
PRKAA1	0.000181995	0.000342839	-0.000160844	0.491667	0.530848
EPHA3	6.64673e-05	0.000125239	-5.87715e-05	0.496955	0.530725
SIK1B	5.99113e-05	0.000113304	-5.33926e-05	0.497234	0.528766
STK33	2.65644e-05	5.07321e-05	-2.41678e-05	0.498748	0.52362
INSR	8.66969e-05	0.00016579	-7.90934e-05	0.495902	0.522931
PRKCB	0.000148796	0.00028462	-0.000135824	0.492963	0.522788
SCYL2	0.000134173	0.000256654	-0.000122481	0.493654	0.522777
NEK10	0.000131856	0.000255226	-0.000123369	0.493608	0.516627
EPHB1	2.9556e-05	5.72113e-05	-2.76553e-05	0.498567	0.516611
MAP2K3	1.8653e-05	3.61383e-05	-1.74854e-05	0.499094	0.516154
TSSK3	3.56348e-05	6.95142e-05	-3.38793e-05	0.498245	0.512627
PKMYT1	2.9145e-05	5.68827e-05	-2.77377e-05	0.498563	0.512371
TNK2	4.69755e-05	9.24617e-05	-4.54862e-05	0.497643	0.508053
BRSK2	1.67066e-05	3.30017e-05	-1.6295e-05	0.499156	0.506236
TLK2	2.05793e-05	4.06749e-05	-2.00956e-05	0.498959	0.505945
EIF2AK1	3.24545e-05	6.41595e-05	-3.17049e-05	0.498357	0.505842
NUAK1	3.87312e-05	7.66477e-05	-3.79165e-05	0.498036	0.505315
PLK1	0.000247191	0.00049226	-0.000245069	0.487303	0.502156
NRBP1	3.0866e-05	6.26215e-05	-3.17555e-05	0.498355	0.492897
MYLK3	4.10413e-06	8.39595e-06	-4.29182e-06	0.499778	0.488822
LATS1	5.48761e-05	0.000112665	-5.77889e-05	0.497006	0.487073
SIK2	1.75605e-05	3.60553e-05	-1.84948e-05	0.499042	0.487044
SERPINA2	0.000101715	0.000209072	-0.000107357	0.494438	0.486507
RNMT	7.18873e-05	0.000148541	-7.6654e-05	0.496029	0.483955
NTRK1	2.02134e-05	4.18054e-05	-2.15919e-05	0.498881	0.483513
BRSK1	1.84837e-05	3.83728e-05	-1.98891e-05	0.49897	0.481688
ALK	3.83594e-05	7.96601e-05	-4.13008e-05	0.49786	0.481538
SRPK2	4.84641e-05	0.000101015	-5.2551e-05	0.497277	0.479771
FRK	5.95772e-05	0.000124809	-6.52315e-05	0.49662	0.477348
ULK3	9.20697e-06	1.94277e-05	-1.02208e-05	0.49947	0.473908
RPS6KA6	3.17986e-05	6.71191e-05	-3.53205e-05	0.49817	0.473763
NEK2	9.52689e-05	0.000201735	-0.000106466	0.494484	0.472248
DDR1	6.59967e-05	0.000139878	-7.38811e-05	0.496172	0.471817
CDK19	3.09236e-05	6.55459e-05	-3.46224e-05	0.498206	0.471785
ERBB4	6.63767e-05	0.000141154	-7.47775e-05	0.496126	0.470243
MINK1	2.48088e-05	5.2893e-05	-2.80842e-05	0.498545	0.469037
TESK1	3.7967e-06	8.13658e-06	-4.33987e-06	0.499775	0.466622
AAK1	2.76799e-05	5.93583e-05	-3.16784e-05	0.498359	0.466319
CLK4	3.71598e-05	7.98192e-05	-4.26594e-05	0.49779	0.46555
HIPK1	5.42821e-05	0.000116768	-6.24856e-05	0.496763	0.464872
AURKA	0.000111149	0.000239136	-0.000127987	0.493369	0.464793
BLK	6.72464e-05	0.000144798	-7.75521e-05	0.495982	0.464413
MOCOS	6.80622e-05	0.000146685	-7.86224e-05	0.495927	0.464004
GRK4	6.9702e-06	1.50242e-05	-8.05395e-06	0.499583	0.463933
STYK1	1.45858e-05	3.15247e-05	-1.69388e-05	0.499122	0.46268
SNRK	1.64328e-05	3.56621e-05	-1.92293e-05	0.499004	0.460791
TEK	2.12212e-05	4.60755e-05	-2.48543e-05	0.498712	0.460575
COLEC11	9.66805e-05	0.0002105	-0.00011382	0.494103	0.459289
LATS2	1.61045e-05	3.50693e-05	-1.89648e-05	0.499017	0.459218
SRPK1	4.8942e-05	0.000107624	-5.86819e-05	0.49696	0.45475
NEK6	9.52504e-05	0.000210272	-0.000115021	0.494041	0.452987
MAP4K2	0.000138202	0.000307059	-0.000168857	0.491251	0.450082
PXK	1.54255e-05	3.43981e-05	-1.89726e-05	0.499017	0.44844
NRBP2	1.90292e-05	4.25702e-05	-2.35409e-05	0.49878	0.447009
STK25	3.92175e-05	8.8075e-05	-4.88575e-05	0.497469	0.445274
DCLK2	2.64884e-05	5.98522e-05	-3.33638e-05	0.498271	0.442563
ATM	0.000150753	0.0003416	-0.000190847	0.490112	0.441313
CAMK2A	9.98522e-05	0.000226493	-0.000126641	0.493439	0.440861
STK38L	3.76162e-05	8.55516e-05	-4.79354e-05	0.497516	0.43969
MKNK2	4.80146e-05	0.000109268	-6.12529e-05	0.496826	0.439423
BMP2K	2.97796e-05	6.83955e-05	-3.86159e-05	0.497999	0.435403
MYLK	3.1517e-05	7.23973e-05	-4.08803e-05	0.497882	0.435334
ROCK1	5.42964e-05	0.000125005	-7.07087e-05	0.496337	0.434354
HASPIN	7.16345e-06	1.66671e-05	-9.50369e-06	0.499508	0.429795
ACVR2A	4.31618e-05	0.000100696	-5.75346e-05	0.497019	0.428633
HIPK3	4.7991e-05	0.000113082	-6.5091e-05	0.496628	0.424391
CSNK1E	0.000104795	0.000247824	-0.000143029	0.49259	0.42286
IGF1R	7.59111e-05	0.000180496	-0.000104585	0.494581	0.420569
GRK3	2.58643e-05	6.15692e-05	-3.57049e-05	0.49815	0.420086
PNCK	7.61394e-06	1.82567e-05	-1.06427e-05	0.499449	0.41705
MAPKAPK3	2.30714e-05	5.53859e-05	-3.23146e-05	0.498326	0.416557
CAMK2B	4.79998e-05	0.000115532	-6.75318e-05	0.496501	0.415469
TP53RK	1.81158e-05	4.36096e-05	-2.54938e-05	0.498679	0.415409
MAP4K1	2.09829e-05	5.05823e-05	-2.95994e-05	0.498466	0.414827
STK38	5.0034e-05	0.000121346	-7.13124e-05	0.496305	0.412324
EPHB2	1.84693e-05	4.49532e-05	-2.64838e-05	0.498628	0.410858
FASTK	4.69539e-05	0.000114923	-6.79692e-05	0.496478	0.408568
CDK18	8.8965e-05	0.000218314	-0.000129349	0.493298	0.40751
NEK4	5.42828e-05	0.000133301	-7.90177e-05	0.495906	0.407221
NPRL2	0.000125604	0.000308595	-0.000182991	0.490519	0.40702
MAP3K12	8.62827e-06	2.13696e-05	-1.27414e-05	0.49934	0.403763
TRIB2	2.34841e-05	5.81887e-05	-3.47046e-05	0.498202	0.403585
CDK10	3.62203e-05	9.03719e-05	-5.41516e-05	0.497194	0.400792
AKT2	4.95146e-05	0.00012418	-7.46654e-05	0.496132	0.398732
TTBK2	2.59351e-05	6.53812e-05	-3.94461e-05	0.497956	0.396675
CDKL5	3.38809e-05	8.6613e-05	-5.27321e-05	0.497268	0.391176
DAPK2	2.45977e-05	6.28823e-05	-3.82846e-05	0.498016	0.39117
DMPK	1.93253e-05	4.98815e-05	-3.05562e-05	0.498417	0.387423
STK32A	3.68776e-05	9.53828e-05	-5.85052e-05	0.496969	0.386628
DCLK1	1.9058e-05	4.93401e-05	-3.02821e-05	0.498431	0.386258
STK17A	8.76042e-05	0.000226864	-0.00013926	0.492785	0.386153
CLK3	3.1409e-05	8.15096e-05	-5.01006e-05	0.497404	0.385341
GRK2	6.06033e-05	0.000158415	-9.78113e-05	0.494932	0.382561
LRRK1	6.19275e-06	1.62348e-05	-1.00421e-05	0.49948	0.381448
ILK	3.59915e-05	9.64746e-05	-6.0483e-05	0.496866	0.373068
CDK2	0.000285808	0.000773146	-0.000487338	0.474751	0.369669
CDK12	2.32219e-05	6.38491e-05	-4.06272e-05	0.497895	0.363699
TSSK2	1.21703e-05	3.35697e-05	-2.13994e-05	0.498891	0.362539
PDK2	8.33593e-06	2.30956e-05	-1.47596e-05	0.499235	0.360932
SCYL3	7.93441e-05	0.000221105	-0.000141761	0.492655	0.358853
LMTK2	4.79652e-06	1.33771e-05	-8.58054e-06	0.499555	0.358563
STK36	2.76573e-05	7.72855e-05	-4.96283e-05	0.497429	0.357858
COQ8A	1.85126e-05	5.22146e-05	-3.3702e-05	0.498254	0.354548
NEK9	2.88412e-05	8.21399e-05	-5.32987e-05	0.497239	0.351123
ULK2	2.21903e-05	6.34161e-05	-4.12259e-05	0.497864	0.349915
PKN2	5.2079e-05	0.000149079	-9.70005e-05	0.494974	0.349337
CDKL3	1.71668e-05	4.93617e-05	-3.21948e-05	0.498332	0.347777
RPS6KL1	1.93385e-05	5.59321e-05	-3.65936e-05	0.498104	0.34575
WNK3	7.95539e-06	2.30947e-05	-1.51393e-05	0.499216	0.344468
MELK	2.52305e-05	7.35054e-05	-4.82749e-05	0.497499	0.343247
NTRK2	1.22327e-05	3.59251e-05	-2.36924e-05	0.498772	0.340505
PRKG1	5.96668e-05	0.000176692	-0.000117025	0.493937	0.337689
MAP3K20	6.19339e-06	1.84153e-05	-1.22219e-05	0.499367	0.336318
CDK14	2.41467e-05	7.23755e-05	-4.82287e-05	0.497501	0.333632
AURKB	0.000124842	0.000375385	-0.000250542	0.487019	0.332572
ACVRL1	3.64347e-05	0.000109925	-7.349e-05	0.496192	0.331451
MAST2	1.64966e-05	5.00878e-05	-3.35912e-05	0.49826	0.329353
CDK17	1.34787e-05	4.11667e-05	-2.7688e-05	0.498565	0.327417
RPS6KB2	3.44062e-05	0.000105165	-7.07587e-05	0.496334	0.327165
NEK1	1.05685e-05	3.25242e-05	-2.19557e-05	0.498862	0.324942
TNIK	1.26599e-05	3.90152e-05	-2.63553e-05	0.498635	0.324486
CAMKK2	8.35693e-05	0.000258712	-0.000175143	0.490926	0.323021
AKT3	5.16237e-05	0.000160742	-0.000109118	0.494347	0.321159
CDC7	3.12404e-05	9.77907e-05	-6.65503e-05	0.496552	0.319462
VRK2	1.38957e-05	4.36745e-05	-2.97788e-05	0.498457	0.318165
STK11	7.40371e-05	0.000233707	-0.00015967	0.491727	0.316795
PDK3	1.20262e-05	3.81535e-05	-2.61273e-05	0.498646	0.315205
MAP4K3	1.09088e-05	3.46847e-05	-2.37759e-05	0.498768	0.314512
PRKG2	1.03771e-05	3.36896e-05	-2.33125e-05	0.498792	0.30802
MASTL	3.75161e-06	1.22074e-05	-8.45576e-06	0.499562	0.307323
MTOR	5.86777e-05	0.00019263	-0.000133953	0.49306	0.304613
ADCK5	8.19983e-06	2.7017e-05	-1.88172e-05	0.499025	0.303506
ULK4	1.02243e-05	3.37812e-05	-2.35569e-05	0.49878	0.302662
LRRK2	1.36023e-05	4.55985e-05	-3.19961e-05	0.498342	0.298307
CASK	3.74086e-05	0.000125912	-8.85031e-05	0.495415	0.297102
EIF2AK4	8.60428e-06	2.90518e-05	-2.04475e-05	0.498941	0.29617
PRKCG	2.57253e-05	9.30604e-05	-6.73351e-05	0.496511	0.276437
BMPR2	3.97742e-05	0.000146013	-0.000106239	0.494496	0.272401
TAOK2	5.69056e-06	2.1046e-05	-1.53554e-05	0.499204	0.270387
GRK7	1.43603e-06	5.31174e-06	-3.87571e-06	0.499799	0.270351
PRKACB	8.29736e-05	0.00030876	-0.000225786	0.488302	0.268732
PKN3	1.28297e-05	4.81113e-05	-3.52817e-05	0.498172	0.266666
EPHA1	1.19645e-05	4.52518e-05	-3.32873e-05	0.498275	0.264398
EPHB4	2.064e-05	7.82424e-05	-5.76024e-05	0.497016	0.263795
TGFBR1	6.60975e-05	0.000255416	-0.000189319	0.490191	0.258784
BRD4	1.29816e-05	5.09373e-05	-3.79557e-05	0.498033	0.254854
TSSK1B	1.75968e-05	6.99075e-05	-5.23108e-05	0.49729	0.251715
CAMK1G	1.62292e-05	6.52437e-05	-4.90145e-05	0.497461	0.248747
CAMK1D	7.62341e-05	0.000308537	-0.000232303	0.487964	0.247082
EPHA4	1.56e-05	6.41545e-05	-4.85546e-05	0.497484	0.243162
STK31	1.51612e-05	6.25831e-05	-4.74219e-05	0.497543	0.242257
SCYL1	5.90595e-06	2.47236e-05	-1.88177e-05	0.499025	0.238879
EPHA2	1.42617e-05	5.98203e-05	-4.55586e-05	0.49764	0.238409
GRK1	4.37392e-06	1.8925e-05	-1.45511e-05	0.499246	0.231118
CDC42BPA	1.04202e-05	4.56736e-05	-3.52534e-05	0.498174	0.228145
TTBK1	4.75916e-06	2.20235e-05	-1.72643e-05	0.499106	0.216095
PLK4	1.66176e-05	7.77623e-05	-6.11446e-05	0.496832	0.213698
ULK1	2.45267e-05	0.000115088	-9.05612e-05	0.495308	0.213113
PDK4	1.74456e-05	8.43061e-05	-6.68605e-05	0.496536	0.206931
CDK20	7.95955e-06	3.89326e-05	-3.0973e-05	0.498395	0.204445
CAMK1	3.40894e-05	0.000168073	-0.000133984	0.493058	0.202825
WNK4	6.93846e-06	3.61186e-05	-2.91801e-05	0.498488	0.192102
STK10	1.45026e-05	7.68258e-05	-6.23231e-05	0.496771	0.188773
TRPM7	5.59582e-06	2.97277e-05	-2.41319e-05	0.49875	0.188236
SMG1	5.86621e-06	3.49361e-05	-2.90699e-05	0.498494	0.167913
SRMS	7.71287e-06	5.44255e-05	-4.67126e-05	0.49758	0.141714
TRPM6	1.61435e-06	1.51988e-05	-1.35844e-05	0.499296	0.106215
CDK11A	3.99682e-07	6.16446e-06	-5.76478e-06	0.499701	0.0648365
MAST3	3.47968e-07	7.2572e-06	-6.90923e-06	0.499642	0.047948

### Sheet: Top21TFs_SvOV
	steady_prob_query_genes	steady_prob_all	difference	norm_diff	ratio
MYO3A	0.000731311	6.30184e-05	0.000668293	0.573336	11.6047
JAK3	0.000805784	7.50231e-05	0.000730761	0.580191	10.7405
VRK3	0.00073308	7.08677e-05	0.000662212	0.572669	10.3443
ADCK1	0.00073193	7.51293e-05	0.000656801	0.572075	9.74227
JAK1	0.000939499	0.00010813	0.00083137	0.591232	8.68864
MAP2K5	0.00043052	5.25588e-05	0.000377961	0.541476	8.19121
BMX	0.00521053	0.000654177	0.00455635	1	7.96501
HIPK4	0.000757828	0.000101345	0.000656483	0.57204	7.47773
JAK2	0.00160745	0.000215606	0.00139185	0.652737	7.45552
MAP3K13	0.000761873	0.000103751	0.000658122	0.57222	7.34329
LCK	0.00184061	0.000277455	0.00156315	0.671536	6.6339
CAMK2B	0.000732426	0.000115532	0.000616894	0.567696	6.33962
MAPK14	0.00214743	0.00033997	0.00180746	0.698345	6.31652
BTK	0.00122359	0.000199676	0.00102391	0.612361	6.12788
MAPK11	0.000810338	0.000133921	0.000676417	0.574228	6.05088
MAP2K3	0.000210639	3.61383e-05	0.0001745	0.519149	5.82868
DYRK1B	0.000782712	0.000137862	0.00064485	0.570764	5.67751
FASTK	0.000638189	0.000114923	0.000523266	0.557422	5.55319
STK4	0.00106727	0.00019349	0.000873781	0.595886	5.51589
DDR1	0.000771388	0.000139878	0.00063151	0.5693	5.51473
DAPK3	9.74873e-05	1.78758e-05	7.96115e-05	0.508736	5.45359
PRKY	0.000830445	0.000162616	0.000667829	0.573286	5.10678
CDK10	0.00045444	9.03719e-05	0.000364068	0.539952	5.02855
NEK4	0.000663336	0.000133301	0.000530036	0.558164	4.97625
MAP3K19	0.00020788	4.19139e-05	0.000165966	0.518213	4.95968
NPRL2	0.00152773	0.000308595	0.00121914	0.633785	4.95061
STK32A	0.000463915	9.53828e-05	0.000368532	0.540442	4.86371
MAPK13	0.000510295	0.000107722	0.000402573	0.544177	4.73715
WEE1	0.000682018	0.000145746	0.000536273	0.558849	4.67951
CSK	0.000383874	8.23212e-05	0.000301552	0.533091	4.66312
FGR	0.00187997	0.000406991	0.00147298	0.661641	4.61921
TBK1	0.00158756	0.0003541	0.00123346	0.635356	4.48336
NTRK3	0.000488961	0.000110259	0.000378702	0.541558	4.43467
BLK	0.000621312	0.000144798	0.000476513	0.552291	4.29087
TELO2	0.000881109	0.000205583	0.000675527	0.57413	4.28591
HIPK1	0.000495101	0.000116768	0.000378333	0.541517	4.24005
COLEC11	0.000877803	0.0002105	0.000667303	0.573228	4.17008
TYK2	0.00102644	0.000246679	0.000779758	0.585568	4.16103
PRKACG	0.000935129	0.000227672	0.000707458	0.577634	4.10736
PINK1	0.000245641	6.03235e-05	0.000185318	0.520336	4.07207
FGFR3	0.000312951	7.70109e-05	0.00023594	0.525891	4.06372
STK24	0.00115983	0.000288349	0.000871484	0.595634	4.02232
CDK18	0.000853094	0.000218314	0.000634781	0.569659	3.90765
BMPR1B	0.000705663	0.000180848	0.000524815	0.557592	3.90197
PDIK1L	0.000105283	2.70716e-05	7.82117e-05	0.508583	3.88907
DYRK2	0.00120701	0.000310989	0.000896025	0.598327	3.88121
PDPK1	0.00098719	0.000254922	0.000732268	0.580357	3.87251
EIF2AK2	0.000285555	7.68782e-05	0.000208676	0.5229	3.71438
MAP2K6	0.000223096	6.03732e-05	0.000162723	0.517857	3.69529
PLK3	0.000207797	5.70013e-05	0.000150796	0.516548	3.64548
LIMK2	0.000241017	6.66363e-05	0.00017438	0.519136	3.6169
SMG1	0.000124704	3.49361e-05	8.97675e-05	0.509851	3.56948
DYRK3	0.000102784	2.90168e-05	7.37669e-05	0.508095	3.54222
VRK1	0.000116638	3.30685e-05	8.35692e-05	0.509171	3.52716
DAPK1	0.000111483	3.22026e-05	7.92806e-05	0.5087	3.46193
PHKG2	0.000151561	4.39194e-05	0.000107641	0.511812	3.45088
MLKL	0.000117748	3.45323e-05	8.32154e-05	0.509132	3.40978
DYRK4	0.0005397	0.000162594	0.000377106	0.541382	3.31932
STYK1	0.000102833	3.15247e-05	7.1308e-05	0.507825	3.26197
HIPK2	0.000178406	5.61531e-05	0.000122253	0.513416	3.17714
PRPF4B	0.000165333	5.51842e-05	0.000110149	0.512087	2.99602
FLT1	0.000110466	3.71327e-05	7.33334e-05	0.508047	2.9749
CDK15	0.000166657	5.62917e-05	0.000110365	0.512111	2.9606
NTRK1	0.000122702	4.18054e-05	8.08967e-05	0.508877	2.93508
STK16	0.000789439	0.000269191	0.000520248	0.55709	2.93263
CDK19	0.000189646	6.55459e-05	0.000124101	0.513618	2.89334
TGFBR2	0.000791227	0.000273875	0.000517352	0.556773	2.889
PIK3R4	0.00017678	6.1664e-05	0.000115115	0.512632	2.86682
MAPK12	0.000363043	0.000135136	0.000227907	0.52501	2.6865
MAPKAPK2	0.000277053	0.000103298	0.000173756	0.519067	2.68209
CAMKK2	0.00066532	0.000258712	0.000406608	0.54462	2.57166
TAF1	0.000171403	6.68099e-05	0.000104593	0.511478	2.56553
RPS6KA2	0.000726265	0.000293067	0.000433198	0.547538	2.47816
PRKCB	0.000700271	0.00028462	0.000415651	0.545612	2.46037
CSNK2A2	0.00168338	0.000689738	0.000993637	0.609039	2.4406
PTK2	0.000361881	0.000149957	0.000211925	0.523256	2.41324
LYN	0.000604391	0.000250511	0.00035388	0.538834	2.41263
ACVR1B	0.000401929	0.000167421	0.000234508	0.525734	2.40071
PDGFRA	9.68491e-05	4.08819e-05	5.59672e-05	0.506142	2.369
PRKD2	0.000301558	0.000128408	0.00017315	0.519001	2.34844
STK33	0.000118653	5.07321e-05	6.79205e-05	0.507453	2.33881
MAP3K7	0.000417096	0.000181571	0.000235524	0.525846	2.29714
STK38L	0.000195338	8.55516e-05	0.000109786	0.512048	2.28328
KDR	0.000104775	4.6226e-05	5.85491e-05	0.506425	2.26659
TP53RK	9.87202e-05	4.36096e-05	5.51106e-05	0.506048	2.26373
MAP3K8	0.000136947	6.05622e-05	7.63847e-05	0.508382	2.26126
DDR2	0.000123666	5.48613e-05	6.88049e-05	0.50755	2.25416
WNK1	0.000133223	5.95971e-05	7.36256e-05	0.508079	2.23539
NRBP1	0.000139345	6.26215e-05	7.67232e-05	0.508419	2.22519
PRKAA1	0.000762262	0.000342839	0.000419423	0.546026	2.22338
YES1	0.000880792	0.000396152	0.00048464	0.553183	2.22337
MAP3K11	0.000178776	8.06607e-05	9.81153e-05	0.510767	2.2164
MAP4K2	0.000678976	0.000307059	0.000371917	0.540813	2.21122
COQ8A	0.000114757	5.22146e-05	6.25424e-05	0.506863	2.19779
SYK	0.000651045	0.000297342	0.000353704	0.538814	2.18955
PKN3	0.000103488	4.81113e-05	5.53767e-05	0.506077	2.15101
PLK2	0.000152381	7.08697e-05	8.15113e-05	0.508945	2.15016
MOK	0.000172389	8.01953e-05	9.21936e-05	0.510117	2.14961
CSNK1D	0.000286627	0.000133457	0.00015317	0.516808	2.14771
DCLK1	0.000104931	4.93401e-05	5.55913e-05	0.5061	2.1267
LRRK2	9.69088e-05	4.55985e-05	5.13103e-05	0.505631	2.12526
NEK7	0.000126652	5.97122e-05	6.69396e-05	0.507346	2.12104
MAPK9	0.000440546	0.000209193	0.000231353	0.525388	2.10593
GSK3A	0.000331575	0.000157761	0.000173814	0.519074	2.10175
CDKL3	0.000103372	4.93617e-05	5.40107e-05	0.505927	2.09418
UHMK1	0.000204473	9.79301e-05	0.000106543	0.511692	2.08795
DCLK2	0.000124885	5.98522e-05	6.50328e-05	0.507137	2.08656
TSSK3	0.000142491	6.95142e-05	7.29764e-05	0.508008	2.04981
STK40	0.00012909	6.30208e-05	6.60689e-05	0.50725	2.04837
HIPK3	0.000225825	0.000113082	0.000112743	0.512372	1.997
NEK8	0.000161908	8.14752e-05	8.04328e-05	0.508826	1.98721
RPS6KA5	0.000264705	0.000135521	0.000129184	0.514176	1.95324
PTK6	0.000141667	7.28204e-05	6.88468e-05	0.507555	1.94543
MAPK6	0.000184158	9.51009e-05	8.90567e-05	0.509773	1.93645
CAMK2G	0.000143398	7.50733e-05	6.83251e-05	0.507498	1.91011
ARAF	0.000668368	0.000357735	0.000310633	0.534088	1.86833
CAMK1D	0.000574975	0.000308537	0.000266438	0.529238	1.86355
NUAK1	0.000142801	7.66477e-05	6.61538e-05	0.50726	1.86309
FGFR4	0.00031253	0.000169402	0.000143128	0.515706	1.84491
RPS6KA3	0.00016098	8.74626e-05	7.35178e-05	0.508068	1.84056
CDK14	0.000133154	7.23755e-05	6.07781e-05	0.50667	1.83976
CDK8	0.000119931	6.52877e-05	5.46438e-05	0.505996	1.83697
PRKCD	0.000515038	0.000280551	0.000234487	0.525732	1.83581
MAPK15	0.000155085	8.50156e-05	7.0069e-05	0.507689	1.82419
TRIB3	0.00016116	8.84219e-05	7.27379e-05	0.507982	1.82262
PDK4	0.000152023	8.43061e-05	6.77167e-05	0.507431	1.80323
MARK3	0.000114146	6.35843e-05	5.05622e-05	0.505549	1.7952
BMPR1A	0.000146508	8.17128e-05	6.47951e-05	0.50711	1.79296
STK36	0.000138364	7.72855e-05	6.10789e-05	0.506703	1.7903
FGFR2	0.000324989	0.000183776	0.000141213	0.515496	1.7684
CSNK1A1	0.000278104	0.000157528	0.000120576	0.513232	1.76543
CHEK2	0.000331541	0.000188252	0.000143289	0.515724	1.76116
MAPK7	0.000377434	0.000214827	0.000162606	0.517844	1.75692
MYLK2	0.00015312	8.74788e-05	6.56415e-05	0.507203	1.75037
GRK5	0.000342065	0.000196186	0.000145879	0.516008	1.74358
CLK3	0.000142036	8.15096e-05	6.05266e-05	0.506642	1.74257
LATS1	0.000196195	0.000112665	8.35298e-05	0.509166	1.7414
TGFBR1	0.0004426	0.000255416	0.000187184	0.520541	1.73286
MAP2K4	0.000168944	9.77162e-05	7.1228e-05	0.507816	1.72893
PRKAA2	0.000256375	0.00014906	0.000107314	0.511776	1.71994
MAP3K14	0.000138741	8.08252e-05	5.79154e-05	0.506355	1.71655
KIT	0.00016676	9.72617e-05	6.94986e-05	0.507627	1.71455
TEK	7.89496e-05	4.60755e-05	3.28741e-05	0.503607	1.71348
MKNK1	0.000126844	7.40622e-05	5.27823e-05	0.505792	1.71268
STK31	0.000107104	6.25831e-05	4.4521e-05	0.504886	1.71139
CAMK4	0.00011718	6.96571e-05	4.75228e-05	0.505215	1.68224
PKN1	0.000637323	0.000379949	0.000257375	0.528243	1.67739
ACVRL1	0.000184166	0.000109925	7.42416e-05	0.508147	1.67539
CDK7	0.000353564	0.000213906	0.000139658	0.515326	1.65289
ALPK1	2.36512e-05	1.45071e-05	9.14408e-06	0.501003	1.63032
TYRO3	0.000157915	9.85159e-05	5.9399e-05	0.506518	1.60294
PTK2B	0.000561524	0.000352234	0.000209289	0.522967	1.59418
GRK6	0.000130541	8.23524e-05	4.81882e-05	0.505288	1.58515
MAPK3	0.000788325	0.000497461	0.000290864	0.531918	1.5847
CDKL5	0.000136313	8.6613e-05	4.97001e-05	0.505454	1.57382
PRKDC	0.000142099	9.14616e-05	5.06378e-05	0.505557	1.55365
RIOK1	0.000185374	0.000119714	6.56602e-05	0.507205	1.54848
MAPKAPK5	0.000342359	0.000221525	0.000120833	0.51326	1.54546
TNK2	0.000142309	9.24617e-05	4.98476e-05	0.50547	1.53912
CAMKK1	0.000335785	0.000218394	0.00011739	0.512882	1.53752
STK25	0.000134663	8.8075e-05	4.65884e-05	0.505112	1.52896
PRKCI	0.00019937	0.000130413	6.89575e-05	0.507567	1.52876
NEK9	0.000125493	8.21399e-05	4.33526e-05	0.504757	1.52779
ACVR2B	0.00029259	0.000196071	9.65186e-05	0.510592	1.49226
GRK2	0.000235745	0.000158415	7.733e-05	0.508486	1.48815
GSK3B	0.000586375	0.000402834	0.000183542	0.520141	1.45563
MATK	6.9253e-05	4.77215e-05	2.15315e-05	0.502363	1.45119
BUB1B-PAK6	0.000230552	0.000159097	7.14547e-05	0.507841	1.44913
ALPK3	0.000118625	8.23539e-05	3.62715e-05	0.50398	1.44043
LONP1	0.000248434	0.000172715	7.57185e-05	0.508309	1.4384
CDK6	0.000246434	0.000172138	7.42955e-05	0.508153	1.4316
PBK	0.000158545	0.00011075	4.77948e-05	0.505245	1.43156
STK17A	0.000322764	0.000226864	9.58999e-05	0.510524	1.42272
SIK1B	0.000161146	0.000113304	4.78421e-05	0.50525	1.42225
CDK9	0.000192016	0.000135265	5.67506e-05	0.506228	1.41955
SRPK1	0.000152402	0.000107624	4.47783e-05	0.504914	1.41606
IRAK3	0.000172893	0.000123218	4.96748e-05	0.505451	1.40314
DYRK1A	0.000114419	8.1818e-05	3.26014e-05	0.503578	1.39846
EEF2K	0.000167861	0.000121567	4.62933e-05	0.50508	1.3808
RET	0.000237525	0.000172965	6.45595e-05	0.507085	1.37325
NEK11	3.10943e-05	2.27211e-05	8.37325e-06	0.500919	1.36852
PAK4	0.000403055	0.000296258	0.000106798	0.51172	1.36049
CSNK1G2	0.000258102	0.000189757	6.83448e-05	0.5075	1.36017
PIM3	0.000209589	0.000156522	5.30666e-05	0.505823	1.33904
MAP4K5	8.00887e-05	6.01053e-05	1.99834e-05	0.502193	1.33247
BUB1	0.000183493	0.00013789	4.56031e-05	0.505004	1.33072
ZAP70	0.000248123	0.00019595	5.21723e-05	0.505725	1.26625
RIPK2	0.000152882	0.000121863	3.10181e-05	0.503404	1.25453
ACVR1	0.000299925	0.000240161	5.97642e-05	0.506558	1.24885
PDGFRB	0.000152578	0.000123784	2.87933e-05	0.50316	1.23261
MOCOS	0.000180054	0.000146685	3.33689e-05	0.503662	1.22749
CSNK1G1	0.000237522	0.000196863	4.06591e-05	0.504462	1.20653
CDK5	0.000421923	0.000352351	6.95717e-05	0.507635	1.19745
ERBB2	0.000224106	0.000187558	3.6548e-05	0.504011	1.19486
AURKC	0.000108009	9.05793e-05	1.74298e-05	0.501913	1.19243
MAPK10	0.000143151	0.000123302	1.9849e-05	0.502178	1.16098
FGFR1	0.000246054	0.000213018	3.30364e-05	0.503625	1.15509
CHUK	0.000109624	9.50101e-05	1.4614e-05	0.501604	1.15382
WNK2	6.77731e-06	5.94896e-06	8.28349e-07	0.500091	1.13924
AKT3	0.000182578	0.000160742	2.18365e-05	0.502396	1.13585
PRKACB	0.000349976	0.00030876	4.12157e-05	0.504523	1.13349
CDK4	0.000375433	0.000332753	4.26798e-05	0.504684	1.12826
CDK3	0.000189508	0.000169743	1.97651e-05	0.502169	1.11644
TAOK2	2.31519e-05	2.1046e-05	2.10596e-06	0.500231	1.10006
IKBKE	7.16077e-05	6.53958e-05	6.21195e-06	0.500682	1.09499
CAMK2D	0.000126556	0.000115631	1.09245e-05	0.501199	1.09448
PRKG1	0.000192882	0.000176692	1.61906e-05	0.501777	1.09163
FPGT-TNNI3K	0.000258597	0.000236952	2.16454e-05	0.502375	1.09135
MAPKAPK3	6.04362e-05	5.53859e-05	5.05032e-06	0.500554	1.09118
RIPK3	0.000149054	0.000137797	1.12575e-05	0.501235	1.0817
AURKA	0.000256738	0.000239136	1.76021e-05	0.501932	1.07361
STK38	0.000130271	0.000121346	8.92506e-06	0.500979	1.07355
MAPK8	0.000582216	0.000544575	3.76406e-05	0.504131	1.06912
NEK2	0.000214445	0.000201735	1.27095e-05	0.501395	1.063
NEK1	3.36843e-05	3.25242e-05	1.16016e-06	0.500127	1.03567
TTK	0.000311148	0.000302721	8.42654e-06	0.500925	1.02784
MAP2K2	8.41941e-05	8.19786e-05	2.21552e-06	0.500243	1.02703
SCYL2	0.000260823	0.000256654	4.16955e-06	0.500458	1.01625
EGFR	0.000372976	0.000368268	4.70832e-06	0.500517	1.01279
EIF2AK3	2.63615e-05	2.60488e-05	3.127e-07	0.500034	1.012
CSNK1E	0.00024922	0.000247824	1.39662e-06	0.500153	1.00564
MAP3K6	1.46123e-05	1.46157e-05	-3.41468e-09	0.5	0.999766
FYN	0.000303041	0.000304508	-1.46701e-06	0.499839	0.995182
MAPK1	0.000574387	0.000581161	-6.77443e-06	0.499257	0.988343
RIOK3	2.95634e-05	3.01791e-05	-6.15679e-07	0.499932	0.979599
BRSK2	3.22267e-05	3.30017e-05	-7.74961e-07	0.499915	0.976517
PRKX	0.000102652	0.000105935	-3.28296e-06	0.49964	0.96901
RPS6KA4	0.000109868	0.00011443	-4.56155e-06	0.499499	0.960137
PLK1	0.000467562	0.00049226	-2.46983e-05	0.49729	0.949827
TSSK4	7.98562e-06	8.43099e-06	-4.45371e-07	0.499951	0.947174
CILK1	5.81608e-05	6.15673e-05	-3.40654e-06	0.499626	0.94467
MAP2K1	8.91213e-05	9.44287e-05	-5.30743e-06	0.499418	0.943794
EPHB3	9.82271e-05	0.000104138	-5.9111e-06	0.499351	0.943238
BMPR2	0.000137472	0.000146013	-8.54155e-06	0.499063	0.941502
PRKCZ	0.000259301	0.000276477	-1.71756e-05	0.498115	0.937877
CAMKV	9.59003e-05	0.00010258	-6.67952e-06	0.499267	0.934885
PDK3	3.56439e-05	3.81535e-05	-2.5096e-06	0.499725	0.934224
CDK16	4.89852e-05	5.25239e-05	-3.53867e-06	0.499612	0.932627
MAP3K5	5.92274e-05	6.37e-05	-4.47253e-06	0.499509	0.929788
SIK2	3.33647e-05	3.60553e-05	-2.6906e-06	0.499705	0.925376
AXL	5.92984e-05	6.4085e-05	-4.78661e-06	0.499475	0.925308
MAP2K7	9.67989e-05	0.00010499	-8.19078e-06	0.499101	0.921985
SGK3	0.000123029	0.000133573	-1.05446e-05	0.498843	0.921058
NRBP2	3.91695e-05	4.25702e-05	-3.40064e-06	0.499627	0.920117
ITK	6.42284e-05	7.00657e-05	-5.83727e-06	0.499359	0.916689
DSTYK	2.94371e-05	3.21454e-05	-2.70837e-06	0.499703	0.915746
PKMYT1	5.17187e-05	5.68827e-05	-5.16398e-06	0.499433	0.909217
OXSR1	3.74486e-05	4.12122e-05	-3.76361e-06	0.499587	0.908677
STK11	0.000211024	0.000233707	-2.26822e-05	0.497511	0.902946
MTOR	0.000172417	0.00019263	-2.02134e-05	0.497782	0.895066
RPS6KA1	0.000160774	0.000179861	-1.90866e-05	0.497905	0.893881
SRC	0.000605109	0.000677548	-7.24393e-05	0.492051	0.893086
MERTK	2.96671e-05	3.36748e-05	-4.00774e-06	0.49956	0.880987
NEK3	0.000211909	0.000241704	-2.97943e-05	0.49673	0.876732
CNKSR2	5.10675e-05	5.84466e-05	-7.37919e-06	0.49919	0.873745
CLASP1	6.43708e-05	7.38535e-05	-9.48271e-06	0.498959	0.871601
AURKB	0.000326442	0.000375385	-4.89429e-05	0.494629	0.869619
CAMK2A	0.000195793	0.000226493	-3.07008e-05	0.496631	0.864452
ERN1	3.47769e-05	4.07719e-05	-5.99491e-06	0.499342	0.852964
RNASE3	0.0001669	0.000196088	-2.91884e-05	0.496797	0.851146
MKNK2	9.25696e-05	0.000109268	-1.66979e-05	0.498168	0.847183
SRPK2	8.55721e-05	0.000101015	-1.54431e-05	0.498305	0.847121
PRKCA	0.00158232	0.0018844	-0.000302088	0.46685	0.839691
ULK3	1.62548e-05	1.94277e-05	-3.17292e-06	0.499652	0.836681
TSSK2	2.79038e-05	3.35697e-05	-5.6659e-06	0.499378	0.83122
HASPIN	1.37507e-05	1.66671e-05	-2.91642e-06	0.49968	0.82502
LIMK1	1.83715e-05	2.25174e-05	-4.14587e-06	0.499545	0.815881
AKT1	0.000581613	0.000713006	-0.000131392	0.485581	0.81572
KSR1	8.93916e-06	1.10086e-05	-2.06944e-06	0.499773	0.812016
BRSK1	3.09244e-05	3.83728e-05	-7.44846e-06	0.499183	0.805892
MAP3K1	4.56581e-06	5.67524e-06	-1.10942e-06	0.499878	0.804515
MAP3K2	2.55244e-05	3.17798e-05	-6.25546e-06	0.499314	0.803163
SNRK	2.86221e-05	3.56621e-05	-7.03999e-06	0.499227	0.802592
ATM	0.000273822	0.0003416	-6.77776e-05	0.492562	0.801588
TTBK2	5.20654e-05	6.53812e-05	-1.33157e-05	0.498539	0.796337
RPS6KB1	0.000195511	0.000247286	-5.17751e-05	0.494318	0.790627
MAP3K4	2.42646e-05	3.0785e-05	-6.52043e-06	0.499284	0.788195
CDK13	4.30363e-05	5.50516e-05	-1.20153e-05	0.498681	0.781744
CSNK1A1L	3.15351e-05	4.06594e-05	-9.12431e-06	0.498999	0.775592
SERPINA2	0.000159564	0.000209072	-4.95083e-05	0.494567	0.7632
RIPK1	3.75224e-05	4.93409e-05	-1.18185e-05	0.498703	0.760473
TLK1	2.23376e-05	2.94285e-05	-7.09093e-06	0.499222	0.759045
TESK2	3.00887e-05	4.01833e-05	-1.00945e-05	0.498892	0.748787
NUAK2	2.80383e-05	3.75302e-05	-9.49192e-06	0.498958	0.747086
ABL1	0.000175644	0.000239814	-6.41702e-05	0.492958	0.732417
NEK10	0.000186667	0.000255226	-6.85588e-05	0.492477	0.73138
IKBKB	8.69912e-05	0.000119047	-3.20557e-05	0.496482	0.73073
BMP2K	4.9943e-05	6.83955e-05	-1.84525e-05	0.497975	0.730209
CLK4	5.80615e-05	7.98192e-05	-2.17577e-05	0.497612	0.727412
AAK1	4.31666e-05	5.93583e-05	-1.61917e-05	0.498223	0.727221
EPHB1	4.14977e-05	5.72113e-05	-1.57136e-05	0.498276	0.72534
MYLK3	6.07744e-06	8.39595e-06	-2.31851e-06	0.499746	0.723854
RPS6KA6	4.83651e-05	6.71191e-05	-1.8754e-05	0.497942	0.720586
IRAK1	6.24039e-05	8.66724e-05	-2.42686e-05	0.497337	0.719997
RPS6KL1	4.00015e-05	5.59321e-05	-1.59307e-05	0.498252	0.715179
TLK2	2.88774e-05	4.06749e-05	-1.17975e-05	0.498705	0.709955
PRKCQ	9.73057e-05	0.000137698	-4.03927e-05	0.495567	0.706658
CDK17	2.90301e-05	4.11667e-05	-1.21366e-05	0.498668	0.705184
FRK	8.79679e-05	0.000124809	-3.68407e-05	0.495957	0.704822
CASK	8.76739e-05	0.000125912	-3.82378e-05	0.495804	0.696312
INSR	0.000115123	0.00016579	-5.06678e-05	0.49444	0.694386
TXK	1.67753e-05	2.41789e-05	-7.40352e-06	0.499188	0.693802
EIF2AK1	4.39665e-05	6.41595e-05	-2.0193e-05	0.497784	0.685269
HCK	0.000108983	0.000159427	-5.04448e-05	0.494464	0.683588
CSNK1G3	0.000112581	0.000165472	-5.2891e-05	0.494196	0.680363
FLT3	1.93836e-05	2.85137e-05	-9.13006e-06	0.498998	0.679801
MAP3K12	1.44924e-05	2.13696e-05	-6.87729e-06	0.499245	0.678175
GPI	6.9396e-05	0.000102701	-3.33054e-05	0.496345	0.675707
GAK	1.23015e-05	1.83328e-05	-6.03137e-06	0.499338	0.671007
SLK	4.7563e-06	7.13416e-06	-2.37786e-06	0.499739	0.666694
PIM2	0.000202526	0.000304558	-0.000102032	0.488803	0.664982
CHEK1	0.000273905	0.000415905	-0.000142001	0.484417	0.658574
MAP4K4	2.34401e-05	3.57179e-05	-1.22778e-05	0.498653	0.656257
VRK2	2.83927e-05	4.36745e-05	-1.52818e-05	0.498323	0.650098
SGK1	6.88636e-05	0.000105951	-3.70876e-05	0.49593	0.649956
EPHA3	8.10161e-05	0.000125239	-4.42227e-05	0.495147	0.646893
CDK12	4.12631e-05	6.38491e-05	-2.2586e-05	0.497521	0.64626
DMPK	3.20303e-05	4.98815e-05	-1.78512e-05	0.498041	0.642129
TNIK	2.49216e-05	3.90152e-05	-1.40937e-05	0.498453	0.638765
PRKD3	6.65185e-06	1.05045e-05	-3.85269e-06	0.499577	0.633236
PRKCH	9.19801e-05	0.000145753	-5.37731e-05	0.494099	0.631068
PXK	2.14485e-05	3.43981e-05	-1.29496e-05	0.498579	0.623536
CDK2	0.000481821	0.000773146	-0.000291325	0.468031	0.623195
LATS2	2.17192e-05	3.50693e-05	-1.33502e-05	0.498535	0.619321
ACVR2A	6.23016e-05	0.000100696	-3.83948e-05	0.495787	0.618707
IGF1R	0.000110504	0.000180496	-6.99928e-05	0.492319	0.61222
ABL2	5.45676e-05	8.96984e-05	-3.51307e-05	0.496145	0.608346
BRAF	5.99546e-05	0.000101329	-4.13745e-05	0.49546	0.591682
CDKL2	1.18071e-05	2.03445e-05	-8.53735e-06	0.499063	0.58036
GRK3	3.56241e-05	6.15692e-05	-2.59451e-05	0.497153	0.578602
RHBDF2	3.77167e-05	6.52142e-05	-2.74975e-05	0.496983	0.578351
DAPK2	3.63428e-05	6.28823e-05	-2.65395e-05	0.497088	0.57795
PNCK	1.04154e-05	1.82567e-05	-7.84128e-06	0.49914	0.570497
WNK3	1.29934e-05	2.30947e-05	-1.01013e-05	0.498892	0.562613
MARK2	5.54637e-05	9.86159e-05	-4.31522e-05	0.495265	0.562422
MYLK	4.01753e-05	7.23973e-05	-3.2222e-05	0.496464	0.554928
PDK2	1.2694e-05	2.30956e-05	-1.04016e-05	0.498859	0.549629
CSF1R	5.4686e-05	9.95537e-05	-4.48678e-05	0.495076	0.549311
MINK1	2.85679e-05	5.2893e-05	-2.43251e-05	0.497331	0.540107
PRKCE	9.30893e-05	0.000173193	-8.01037e-05	0.49121	0.537489
TESK1	4.34529e-06	8.13658e-06	-3.79129e-06	0.499584	0.534044
LMTK2	7.04683e-06	1.33771e-05	-6.33023e-06	0.499305	0.526785
RN7SL263P	2.20785e-05	4.21841e-05	-2.01055e-05	0.497794	0.523385
BRD4	2.65117e-05	5.09373e-05	-2.44256e-05	0.49732	0.520477
TRIB2	3.00639e-05	5.81887e-05	-2.81248e-05	0.496914	0.516662
MAP3K10	1.12933e-05	2.19229e-05	-1.06296e-05	0.498834	0.515137
MAP3K20	9.35182e-06	1.84153e-05	-9.06347e-06	0.499005	0.507829
MAP3K3	6.29955e-05	0.000125878	-6.28828e-05	0.493099	0.500448
WNK4	1.80704e-05	3.61186e-05	-1.80481e-05	0.498019	0.500309
LRRK1	8.05533e-06	1.62348e-05	-8.1795e-06	0.499102	0.496176
FER	1.8173e-05	3.66421e-05	-1.84691e-05	0.497973	0.495959
IRAK4	1.64684e-05	3.35546e-05	-1.70862e-05	0.498125	0.490793
RNMT	7.20819e-05	0.000148541	-7.64594e-05	0.49161	0.485265
EIF2AK4	1.40567e-05	2.90518e-05	-1.49951e-05	0.498354	0.483849
ULK2	3.06232e-05	6.34161e-05	-3.2793e-05	0.496401	0.482892
PKN2	7.19589e-05	0.000149079	-7.71205e-05	0.491537	0.482688
STK32B	3.31592e-05	6.8764e-05	-3.56049e-05	0.496093	0.482217
ERBB4	6.78603e-05	0.000141154	-7.32939e-05	0.491957	0.480753
MELK	3.38972e-05	7.35054e-05	-3.96082e-05	0.495654	0.461152
MARK1	1.56558e-05	3.41788e-05	-1.8523e-05	0.497967	0.458055
EPHA4	2.92089e-05	6.41545e-05	-3.49456e-05	0.496165	0.45529
FES	1.58052e-05	3.48313e-05	-1.90261e-05	0.497912	0.453764
CAMK1	7.54033e-05	0.000168073	-9.26699e-05	0.489831	0.448633
NEK6	9.29906e-05	0.000210272	-0.000117281	0.48713	0.44224
EPHA2	2.64365e-05	5.98203e-05	-3.33837e-05	0.496337	0.441933
CAMK1G	2.84144e-05	6.52437e-05	-3.68293e-05	0.495958	0.435512
PLK4	3.33703e-05	7.77623e-05	-4.4392e-05	0.495129	0.429132
AKT2	5.32136e-05	0.00012418	-7.09663e-05	0.492212	0.42852
PRKCG	3.97001e-05	9.30604e-05	-5.33604e-05	0.494144	0.426605
ADCK5	1.10975e-05	2.7017e-05	-1.59195e-05	0.498253	0.410758
SCYL1	1.00061e-05	2.47236e-05	-1.47175e-05	0.498385	0.404717
TSSK1B	2.81478e-05	6.99075e-05	-4.17598e-05	0.495417	0.402643
EPHB2	1.7997e-05	4.49532e-05	-2.69561e-05	0.497042	0.40035
SCYL3	8.76688e-05	0.000221105	-0.000133436	0.485357	0.396503
MASTL	4.83993e-06	1.22074e-05	-7.36744e-06	0.499192	0.396476
SRMS	2.14673e-05	5.44255e-05	-3.29582e-05	0.496383	0.394434
NTRK2	1.41115e-05	3.59251e-05	-2.18136e-05	0.497606	0.392802
EPHB4	3.05215e-05	7.82424e-05	-4.77208e-05	0.494763	0.39009
ALK	3.10716e-05	7.96601e-05	-4.85886e-05	0.494668	0.390052
EPHA1	1.74922e-05	4.52518e-05	-2.77596e-05	0.496954	0.386552
RPS6KB2	3.97291e-05	0.000105165	-6.54358e-05	0.492819	0.377779
ROCK1	4.69764e-05	0.000125005	-7.80287e-05	0.491437	0.375796
MAP4K1	1.84683e-05	5.05823e-05	-3.2114e-05	0.496476	0.365114
MAST2	1.80932e-05	5.00878e-05	-3.19946e-05	0.496489	0.36123
PRKD1	3.93236e-05	0.000109281	-6.99575e-05	0.492323	0.359839
GRK4	5.40029e-06	1.50242e-05	-9.62386e-06	0.498944	0.35944
GRK7	1.88289e-06	5.31174e-06	-3.42885e-06	0.499624	0.354477
ROCK2	2.5032e-05	7.23192e-05	-4.72872e-05	0.494811	0.346132
ILK	3.23657e-05	9.64746e-05	-6.41088e-05	0.492965	0.335485
CDC7	3.27771e-05	9.77907e-05	-6.50136e-05	0.492866	0.335176
CDK20	1.27987e-05	3.89326e-05	-2.61339e-05	0.497132	0.328741
MAP4K3	1.11549e-05	3.46847e-05	-2.35298e-05	0.497418	0.32161
STK39	3.22133e-05	0.000101766	-6.9553e-05	0.492367	0.316542
PRKG2	1.03832e-05	3.36896e-05	-2.33064e-05	0.497442	0.308202
ULK1	3.52484e-05	0.000115088	-7.98396e-05	0.491239	0.306273
GRK1	5.77506e-06	1.8925e-05	-1.315e-05	0.498557	0.305155
ULK4	9.94717e-06	3.37812e-05	-2.3834e-05	0.497385	0.294459
CDC42BPA	1.28955e-05	4.56736e-05	-3.27781e-05	0.496403	0.28234
TTBK1	6.15694e-06	2.20235e-05	-1.58665e-05	0.498259	0.279563
MST1R	2.36604e-05	8.90824e-05	-6.5422e-05	0.492821	0.265602
DHDDS	1.93517e-05	8.73526e-05	-6.80009e-05	0.492538	0.221536
TRPM7	5.27559e-06	2.97277e-05	-2.44521e-05	0.497317	0.177464
TRPM6	2.55076e-06	1.51988e-05	-1.2648e-05	0.498612	0.167826
STK10	9.37506e-06	7.68258e-05	-6.74507e-05	0.492598	0.12203
CDK11A	5.69779e-07	6.16446e-06	-5.59468e-06	0.499386	0.0924297
MAST3	2.31897e-07	7.2572e-06	-7.0253e-06	0.499229	0.0319541
