## Supplementary Table S8 for "Identification of COVID-19-relevant transcriptional regulatory networks and associated kinases as potential therapeutic targets"

### Sheet: Readme
Each tab shows interactions of the form kinase-->substrate--TF
The kinase-->substrate relationships are directly extracted from the aggregated KSI.
The substrate--TF interactions correspond to edges in the HumanNet Integrated network.
The column "Score of Substrate-TF (From HumanNet)" shows the weight of the HumanNet integrated network edge corresponding to the substrate--TF interaction.

### Sheet: IndirectInteraction_SvM
Kinases_GeneSymbol	Substrate_GeneSymbol	TFs	Score of Substrate-TF (From HumanNet)
CHUK	BCL3	NFKB1	0.416433
CHUK	CREBBP	STAT1	0.442702
CHUK	CTNNB1	NFKB1	0.360954
CHUK	ESR1	NFKB1	0.25002
CHUK	NCOR2	NFKB1	0.371309
CHUK	NFKB2	NFKB1	0.836589
CHUK	NFKB2	RELB	0.763645
CHUK	NFKBIA	NFKB1	0.815568
CHUK	NFKBIA	RELB	0.515916
CHUK	REL	NFKB1	0.78887
CHUK	RELA	NFKB1	0.801645
CHUK	RELA	RELB	0.369183
FGFR3	CTNNB1	NFKB1	0.360954
IKBKB	BCL3	NFKB1	0.416433
IKBKB	EIF2AK2	STAT1	0.422887
IKBKB	FOS	BATF2	0.445962
IKBKB	FOS	NFKB1	0.451405
IKBKB	IKBKG	NFKB1	0.593
IKBKB	IRF3	IRF7	0.417425
IKBKB	MAVS	IRF7	0.252284
IKBKB	NFKBIA	NFKB1	0.815568
IKBKB	NFKBIA	RELB	0.515916
IKBKB	OPTN	IRF9	0.188655
IKBKB	REL	NFKB1	0.78887
IKBKB	RELA	NFKB1	0.801645
IKBKB	RELA	RELB	0.369183
IKBKB	TNFRSF1A	RELB	0.114703
IKBKB	TSC22D3	NFKB1	0.30511
IKBKE	AKT1	STAT1	0.287297
IKBKE	DDX58	IRF9	0.139438
IKBKE	DDX58	STAT1	0.324303
IKBKE	ESR1	NFKB1	0.25002
IKBKE	IRF1	RELB	0.107324
IKBKE	IRF3	IRF7	0.417425
IKBKE	NFATC1	RELB	0.427661
IKBKE	NFKBIA	NFKB1	0.815568
IKBKE	NFKBIA	RELB	0.515916
IKBKE	RELA	NFKB1	0.801645
IKBKE	RELA	RELB	0.369183
IKBKE	TANK	IRF7	0.100374
IRAK1	SMARCB1	RELB	0.241565
IRAK1	STAT3	NFKB1	0.508623
JAK2	GTF2IP4	STAT1	0.391169
JAK2	NFATC4	RELB	0.427661
JAK2	PRKCA	NFKB1	0.242653
JAK2	SMAD3	NFKB1	0.563962
JAK2	SOCS3	IRF9	0.121772
JAK2	SSBP3	STAT1	0.108563
JAK2	STAT3	NFKB1	0.508623
JAK2	STAT5A	STAT1	0.509731
JAK2	VAMP4	STAT1	0.149794
JAK3	CTNNB1	NFKB1	0.360954
JAK3	NFATC1	RELB	0.427661
JAK3	STAT5A	STAT1	0.509731
LIMK2	BMX	STAT1	0.408893
MAP2K5	SP100	SP110	0.185453
MAP3K8	AGO2	NFKB1	0.186052
MAP3K8	CREB1	BATF2	0.423829
MAP3K8	EZR	NFKB1	0.653036
MAP3K8	IRF3	IRF7	0.417425
MAP3K8	NFATC4	RELB	0.427661
PRKDC	AKT1	STAT1	0.287297
PRKDC	HNRNPU	RELB	0.24534
PRKDC	HSP90AA1	NFKB1	0.341524
PRKDC	IRF3	IRF7	0.417425
PRKDC	PNPT1	SP110	0.126633
PRKDC	VIM	NFKB1	0.360451
TBK1	AKT1	STAT1	0.287297
TBK1	ATF6	BATF2	0.38538
TBK1	BATF	IRF9	0.256522
TBK1	BATF	IRF7	0.279953
TBK1	E2F1	NFKB1	0.380905
TBK1	ESR1	NFKB1	0.25002
TBK1	ETS1	NFKB1	0.399886
TBK1	IRF3	IRF7	0.417425
TBK1	MAVS	IRF7	0.252284
TBK1	NFATC4	RELB	0.427661
TBK1	OPTN	IRF9	0.188655
TBK1	RELA	NFKB1	0.801645
TBK1	RELA	RELB	0.369183
TBK1	RUVBL2	NFKB1	0.345754
TBK1	SMARCC2	RELB	0.32881
TBK1	SMPX	RELB	0.125118
TBK1	SP100	SP110	0.185453
TBK1	SSBP3	STAT1	0.108563
TBK1	STAT6	NFKB1	0.54103
TBK1	STUB1	NFKB1	0.19492
TBK1	SUMO4	STAT1	0.269849
TBK1	TICAM1	IRF7	0.255914
TBK1	TRIM24	SP110	0.758815
TBK1	UBE2K	NFKB1	0.369852
TBK1	XPO1	STAT1	0.371311

### Sheet: IndirectInteraction_SvOV
Kinases_GeneSymbol	Substrate_GeneSymbol	TFs	Score of Substrate-TF (From HumanNet)
ADCK1	CAMKK1	EGR1	0.179222
ADCK1	COPS6	TP53	0.275268
ADCK1	CSNK2B	TP53	0.40475
ADCK1	DNAJC5	TP53	0.391752
ADCK1	EIF2AK2	STAT1	0.422887
ADCK1	MAPK7	EGR1	0.287318
ADCK1	MDM4	TP53	0.582843
ADCK1	MTA1	TP53	0.446212
ADCK1	MXD1	MAX	0.720987
ADCK1	PGM1	EGR1	0.246299
ADCK1	PRNP	TP53	0.317448
ADCK1	SMARCC2	RCOR1	0.204154
ADCK1	TEAD1	MAX	0.535023
ADCK1	VHL	ZNF512B	0.345754
ADCK1	ZCCHC8	TP53	0.208511
ADCK1	ZHX1	TP53	0.292645
BMX	AKR1A1	EGR1	0.230822
BMX	ASF1A	RCOR1	0.133847
BMX	BAK1	TP53	0.362897
BMX	BLOC1S1	MAX	0.298734
BMX	GPD1L	EGR1	0.282692
BMX	KLF5	EGR1	0.622285
BMX	MAPK12	EGR1	0.402975
BMX	MDM4	TP53	0.582843
BMX	MEX3C	RCOR1	0.0984698
BMX	MTA1	TP53	0.446212
BMX	MXD3	MAX	0.607836
BMX	NKX2-3	EGR1	0.462254
BMX	NPM1	TP53	0.489824
BMX	PIR	NFIX	0.371429
BMX	POLK	RCOR1	0.0953097
BMX	POLR1A	EGR1	0.215581
BMX	POLR1A	TP53	0.437419
BMX	POLR1D	EGR1	0.189543
BMX	POLR2F	ZNF143	0.438591
BMX	PPP1R13L	TP53	0.371149
BMX	PRDX1	EGR1	0.292906
BMX	PTK2	STAT1	0.426089
BMX	RAD51	TP53	0.541659
BMX	RCHY1	TP53	0.373918
BMX	RFX1	NFIX	0.382749
BMX	RNASEH2A	EGR1	0.537558
BMX	RUVBL2	EGR1	0.0983443
BMX	SMARCA4	RCOR1	0.333873
BMX	SMARCA4	TP53	0.348523
BMX	SMYD2	RCOR1	0.155835
BMX	SSBP3	STAT1	0.108563
BMX	SUMO4	STAT1	0.269849
BMX	TFAP2A	EGR1	0.537558
BMX	TFAP2A	TP53	0.444934
BMX	TFAP2C	TP53	0.354498
BMX	TOX2	SOX12	0.312
BMX	TRIM24	SP110	0.758815
BMX	TTF2	SMAD7	0.298882
BMX	TXN2	TP53	0.284067
BMX	UBE2A	TP53	0.494912
BMX	VDR	STAT1	0.466969
BMX	VHL	ZNF512B	0.345754
BMX	YWHAH	EGR1	0.113859
BMX	ZBTB16	ZBTB32	0.394166
BMX	ZBTB16	EGR1	0.281543
BMX	ZCCHC8	TP53	0.208511
BMX	ZFP36	EGR1	0.139909
BMX	ZHX1	TP53	0.292645
BMX	ZMYM3	TP53	0.23729
BMX	ZNF24	EGR1	0.198026
BMX	ZNF426	EGR1	0.264982
BTK	CAMKK1	EGR1	0.179222
BTK	GTF2IP4	STAT1	0.391169
BTK	KAT5	RCOR1	0.111797
BTK	MAPK12	EGR1	0.402975
BTK	MAPK7	EGR1	0.287318
BTK	MDM2	TP53	0.57437
BTK	MDM4	TP53	0.582843
BTK	NFKBIA	TP53	0.411085
BTK	PLCG2	ZNF512B	0.19492
BTK	POLR1D	EGR1	0.189543
BTK	PPP1R13L	TP53	0.371149
BTK	PRKACB	EGR1	0.406758
BTK	PRKACB	EGR1	0.124401
BTK	PRKCA	EGR1	0.406758
BTK	PRKCA	EGR1	0.124401
BTK	RAD51	TP53	0.541659
BTK	SMAD3	NFIX	0.364221
BTK	SSBP3	STAT1	0.108563
BTK	STAT5B	STAT1	0.590974
BTK	TEAD1	MAX	0.535023
BTK	VAMP4	STAT1	0.149794
BTK	ZBTB44	SMAD7	0.237943
BTK	ZCCHC8	TP53	0.208511
CAMK2B	CAMK2G	STAT1	0.370588
CAMK2B	MAPK7	EGR1	0.287318
CAMK2B	MDM4	TP53	0.582843
CAMK2B	POLR1D	EGR1	0.189543
CAMK2B	PPP1R13L	TP53	0.371149
CAMK2B	PRKAA1	EGR1	0.197373
CAMK2B	PRKACB	EGR1	0.406758
CAMK2B	PRKACB	EGR1	0.124401
CAMK2B	PRKCA	EGR1	0.406758
CAMK2B	PRKCA	EGR1	0.124401
CAMK2B	PRKD2	RCOR1	0.133948
CAMK2B	RAD51	TP53	0.541659
CAMK2B	ZHX1	TP53	0.292645
HIPK4	ARID3A	TP53	0.372728
HIPK4	CAMKK1	EGR1	0.179222
HIPK4	CSNK2A2	EGR1	0.239515
HIPK4	EIF2AK2	STAT1	0.422887
HIPK4	MAPK7	EGR1	0.287318
HIPK4	MCM5	STAT1	0.611935
HIPK4	MDM4	TP53	0.582843
HIPK4	MXD1	MAX	0.720987
HIPK4	OPTN	IRF9	0.188655
HIPK4	PRKACB	EGR1	0.406758
HIPK4	PRKACB	EGR1	0.124401
HIPK4	PRKCA	EGR1	0.406758
HIPK4	PRKCA	EGR1	0.124401
HIPK4	PRNP	TP53	0.317448
HIPK4	SSBP3	STAT1	0.108563
HIPK4	ZBTB44	SMAD7	0.237943
HIPK4	ZCCHC8	TP53	0.208511
HIPK4	ZMYM3	TP53	0.23729
JAK1	SIRT1	TP53	0.625259
JAK2	DRAM1	STAT2	0.0997092
JAK2	GADD45A	TP53	0.47177
JAK2	GTF2IP4	STAT1	0.391169
JAK2	MAPK12	EGR1	0.402975
JAK2	MAPK7	EGR1	0.287318
JAK2	MDM4	TP53	0.582843
JAK2	MTA1	TP53	0.446212
JAK2	PDPK1	ZNF496	0.427146
JAK2	POLR1A	EGR1	0.215581
JAK2	POLR1A	TP53	0.437419
JAK2	PRKCA	EGR1	0.406758
JAK2	PRKCA	EGR1	0.124401
JAK2	PRKD2	RCOR1	0.133948
JAK2	SMAD3	NFIX	0.364221
JAK2	SOCS3	IRF9	0.121772
JAK2	SSBP3	STAT1	0.108563
JAK2	STAT3	STAT1	0.613909
JAK2	STAT5A	STAT1	0.509731
JAK2	VAMP4	STAT1	0.149794
JAK2	WT1	EGR1	0.516485
JAK2	ZBTB44	SMAD7	0.237943
JAK3	STAT5A	STAT1	0.509731
LCK	ADAM15	EGR1	0.117278
LCK	CAMKK1	EGR1	0.179222
LCK	ESR1	TP53	0.306038
LCK	GTF3C3	TP53	0.102067
LCK	IL2RB	STAT1	0.640869
LCK	ITGB2	EGR1	0.291905
LCK	MAPK12	EGR1	0.402975
LCK	MDM4	TP53	0.582843
LCK	MTA1	TP53	0.446212
LCK	MXD1	MAX	0.720987
LCK	NFKBIA	TP53	0.411085
LCK	NFYB	EGR1	0.203381
LCK	NFYB	TP53	0.307669
LCK	PECAM1	EGR1	0.104884
LCK	PLCG2	ZNF512B	0.19492
LCK	PPP1R13L	TP53	0.371149
LCK	PPP2CA	TP53	0.400424
LCK	PRDX1	EGR1	0.292906
LCK	PRKD2	RCOR1	0.133948
LCK	PTEN	TP53	0.550006
LCK	SMAD4	NFIX	0.364221
LCK	SMARCC2	RCOR1	0.204154
LCK	SOCS3	IRF9	0.121772
LCK	SSBP3	STAT1	0.108563
LCK	STAT5A	STAT1	0.509731
LCK	TTF2	SMAD7	0.298882
LCK	VDR	STAT1	0.466969
LCK	VHL	ZNF512B	0.345754
LCK	ZCCHC8	TP53	0.208511
MAP2K5	MAPK7	EGR1	0.287318
MAP2K5	MTA1	TP53	0.446212
MAP2K5	PGM1	EGR1	0.246299
MAP2K5	PKMYT1	TP53	0.227029
MAP2K5	PLK1	TP53	0.346239
MAP2K5	SP100	SP110	0.185453
MAP3K13	ARMC6	TP53	0.222032
MAP3K13	CAMKK1	EGR1	0.179222
MAP3K13	COPS6	TP53	0.275268
MAP3K13	EIF2AK2	STAT1	0.422887
MAP3K13	GADD45A	TP53	0.47177
MAP3K13	GTF3C3	TP53	0.102067
MAP3K13	MAPK12	EGR1	0.402975
MAP3K13	MAPK7	EGR1	0.287318
MAP3K13	MDM4	TP53	0.582843
MAP3K13	MTA1	TP53	0.446212
MAP3K13	MXD1	MAX	0.720987
MAP3K13	PPP1R13L	TP53	0.371149
MAP3K13	PRKD2	RCOR1	0.133948
MAP3K13	PRNP	TP53	0.317448
MAP3K13	RAD51	TP53	0.541659
MAP3K13	SMAD4	NFIX	0.364221
MAP3K13	SSBP3	STAT1	0.108563
MAP3K13	TOX	SOX12	0.347233
MAP3K13	TTF2	SMAD7	0.298882
MAP3K13	ZCCHC8	TP53	0.208511
MAP3K13	ZHX1	TP53	0.292645
MAPK11	E2F1	TP53	0.467946
MAPK11	EGFR	STAT1	0.380532
MAPK11	HIF1A	TP53	0.737156
MAPK11	HNF1A	TP53	0.371676
MAPK11	HSF1	STAT1	0.418688
MAPK11	NR3C1	TP53	0.475456
MAPK11	PLK1	TP53	0.346239
MAPK11	POLR1D	EGR1	0.189543
MAPK11	PPP1R13L	TP53	0.371149
MAPK11	SOD2-OT1	EGR1	0.387665
MAPK11	SOD2-OT1	STAT2	0.105236
MAPK14	BCL2	TP53	0.531359
MAPK14	BCL2L1	TP53	0.336138
MAPK14	CASP3	TP53	0.375282
MAPK14	CDKN1A	TP53	0.413762
MAPK14	CREB1	EGR1	0.470664
MAPK14	DDX5	TP53	0.356559
MAPK14	DROSHA	ZNF512B	0.360468
MAPK14	EGFR	STAT1	0.380532
MAPK14	EIF2AK2	STAT1	0.422887
MAPK14	ELK4	RCOR1	0.216121
MAPK14	ESR1	TP53	0.306038
MAPK14	GATA2	ZBTB32	0.370361
MAPK14	GSK3B	EGR1	0.274803
MAPK14	HNF1A	TP53	0.371676
MAPK14	HSF1	STAT1	0.418688
MAPK14	IFNAR1	STAT2	0.65183
MAPK14	KAT5	RCOR1	0.111797
MAPK14	KCNH8	RCOR1	0.25632
MAPK14	KLF4	TP53	0.408296
MAPK14	MAPKAPK2	STAT2	0.155159
MAPK14	MDM4	TP53	0.582843
MAPK14	NR3C1	TP53	0.475456
MAPK14	RB1	TP53	0.376672
MAPK14	RELA	EGR1	0.376902
MAPK14	RELA	STAT1	0.264473
MAPK14	RNASEH2A	EGR1	0.537558
MAPK14	RPS6KA5	STAT1	0.241729
MAPK14	S100A9	TP53	0.437802
MAPK14	SLC6A4	TP53	0.414426
MAPK14	SMAD9	NFIX	0.364221
MAPK14	STAT3	STAT1	0.613909
MAPK14	SYK	NFIX	0.195952
MAPK14	TAB1	SMAD7	0.370377
MAPK14	TP63	TP53	0.570253
MAPK14	TRIM24	SP110	0.758815
MAPK14	TWIST1	ZBTB32	0.131987
MAPK14	TXNIP	ZBTB32	0.389702
MAPK14	ZHX1	TP53	0.292645
MAPK14	ZNF223	EGR1	0.290848
MYO3A	CAMKK1	EGR1	0.179222
MYO3A	MAPK12	EGR1	0.402975
MYO3A	MAPK7	EGR1	0.287318
MYO3A	MDM4	TP53	0.582843
MYO3A	MXD1	MAX	0.720987
MYO3A	PPP1R13L	TP53	0.371149
MYO3A	PRKD2	RCOR1	0.133948
MYO3A	RCHY1	TP53	0.373918
MYO3A	ZCCHC8	TP53	0.208511
VRK3	BANF1	TP53	0.150236
VRK3	CAMKK1	EGR1	0.179222
VRK3	DNAJC5	TP53	0.391752
VRK3	DRAM1	STAT2	0.0997092
VRK3	MAPK12	EGR1	0.402975
VRK3	MAPK7	EGR1	0.287318
VRK3	MDM4	TP53	0.582843
VRK3	MTA1	TP53	0.446212
VRK3	POLR1A	EGR1	0.215581
VRK3	POLR1A	TP53	0.437419
VRK3	PRKCA	EGR1	0.406758
VRK3	PRKCA	EGR1	0.124401
VRK3	PRKD2	RCOR1	0.133948
VRK3	RNF19A	STAT2	0.104818
VRK3	VHL	ZNF512B	0.345754
VRK3	ZBTB44	SMAD7	0.237943
