## Supplementary Table S9 for "Identification of COVID-19-relevant transcriptional regulatory networks and associated kinases as potential therapeutic targets"

### Sheet: SvM_kinase_targetgenes_shcgs
knocked down kinase	cell line	# targets shared between TRN and L1000	ACD (z-score expresison change)	ACD (percentile of expresison change)	CASP10(z-score expresison change)	CASP10 (percentile of expresison change)	CXCL2(z-score expresison change)	CXCL2 (percentile of expresison change)	HERC6(z-score expresison change)	HERC6 (percentile of expresison change)	ICAM1(z-score expresison change)	ICAM1 (percentile of expresison change)	IER3(z-score expresison change)	IER3 (percentile of expresison change)	MLEC(z-score expresison change)	MLEC (percentile of expresison change)	PLSCR1(z-score expresison change)	PLSCR1 (percentile of expresison change)	PSMB8(z-score expresison change)	PSMB8 (percentile of expresison change)	PTGS2(z-score expresison change)	PTGS2 (percentile of expresison change)
FGFR3	A549	10	0.452261	83.2651	-0.420056	20.7267	-0.844567	6.49949	0.13816	65.6602	-0.0354452	50	-0.71469	9.1607	-1.05608	3.94063	0.20517	69.8567	0.479096	84.391	0.91288	96.7758
FLT1	A549	10	-1.17835	4.65711	-0.871524	11.2078	0.586056	83.5722	-0.212599	38.9458	-0.689622	18.4749	1.0465	96.7758	0.234006	63.5107	-0.190479	40.2764	1.2077	98.2088	-0.223185	38.6387
IKBKB	A549	10	0.0435767	47.7482	0.877272	95.7523	-0.192311	33.9304	0.438879	74.0532	0.525937	79.7851	-0.0575271	41.8117	-2.56158	0.460594	-0.245253	30.9621	-0.632799	12.436	-0.888364	7.31832
IKBKE	A549	10	-0.0751802	41.5046	0.598307	93.9099	-0.159625	33.3163	-0.331474	19.8055	-0.101652	39.0481	0.329725	83.0604	-0.218176	27.9939	0.380167	85.9263	0.114358	63.306	0.252807	76.6121
JAK1	A549	10	0.539089	79.0686	0.62579	84.4933	-0.0873416	43.1423	0.569273	81.6274	0.740325	89.304	0.0210357	50.1024	-1.24772	2.40532	0.194399	58.9048	-0.282695	32.3951	0.0176018	49.8976
JAK2	A549	10	-1.31152	3.73593	0.196636	58.8025	-0.207585	33.9304	0.0005229	45.5988	0.049884	49.0788	0.641959	84.1863	-0.180529	34.8516	0.523834	79.1709	-0.502527	19.8055	0.419763	74.7697
JAK3	A549	10	-0.704612	16.5302	1.16779	92.5793	2.04919	97.1853	-0.360747	29.2221	0.269572	66.172	0.49645	77.4309	-0.0345194	47.9529	1.33745	92.9887	0.122786	57.5742	-0.41668	26.4585
LIMK2	A549	10	0.491582	77.0215	0.756206	91.1464	-0.361666	29.8362	0.318257	66.0696	0.119647	54.2989	0.0990362	52.9683	1.3265	99.2323	-0.661593	17.5537	-0.173479	39.2528	0.334117	67.4002
MAP2K5	A549	10	-0.409663	30.9621	0.651771	80.2968	0.751789	85.4145	0.487269	73.2344	0.924875	91.1464	-0.0374909	47.3388	-2.03292	0.87001	1.36445	97.1853	-0.0184886	48.0553	0.350349	65.9672
MAP3K8	A549	10	-0.0919	42.3234	0.595883	88.3828	-0.0326333	-0.0326333	0.8062	93.8076	-0.5083	15.1996	0.0585333	57.0624	0.561583	87.871	-0.851883	4.55476	-0.143633	38.8434	0.4855	85.0051
PRKDC	A549	10	-1.08983	18.782	1.16252	82.1392	1.54402	90.8393	0.691	67.4002	0.9436	75.6909	-0.3611	35.8751	0.21475	51.5353	-0.23615	38.434	-1.59662	12.5384	1.11902	80.8086
RIPK1	A549	10	-0.161397	35.261	-0.0645213	41.5046	1.04668	92.784	0.862107	88.7922	0.955362	91.3511	-0.0575906	42.3234	-1.16028	5.98772	-0.456062	22.4667	-0.0475514	42.8352	0.9186	90.2252
TBK1	A549	10	0.00132352	54.2989	0.416211	74.6673	0.455526	76.2027	-0.219677	42.1187	0.18859	65.0461	-0.568471	21.3408	0.276816	68.6285	-0.357203	32.2927	-1.03345	7.01126	-0.0601985	51.2282

### Sheet: SvM_kinase_TF_shcgs
knocked down kinase	cell line	# targets shared between TRN and L1000	RELB (z-score expresison change)	RELB (percentile of expresison change)	STAT1 (z-score expresison change)	STAT1 (percentile of expresison change)
FGFR3	A549	2	-0.502744	16.1208	-0.157384	40.174
FLT1	A549	2	0.867532	93.3982	0.0203803	52.0471
IKBKB	A549	2	0.166797	55.8342	0.0939509	51.2282
IKBKE	A549	2	-0.182258	31.2692	0.466632	89.8158
JAK1	A549	2	0.321723	64.8414	-0.329073	30.7574
JAK2	A549	2	0.793513	90.0205	-0.492342	20.3173
JAK3	A549	2	2.03268	97.0829	-0.248388	33.7257
LIMK2	A549	2	0.49703	77.5333	-0.210144	37.4104
MAP2K5	A549	2	0.80296	87.6663	-0.641169	21.4432
MAP3K8	A549	2	0.0133666	52.6612	-0.241667	31.2692
PRKDC	A549	2	-0.31085	36.5916	-0.868875	23.1832
RIPK1	A549	2	0.303283	68.3214	-0.511216	20.2149
TBK1	A549	2	0.481924	77.2262	-0.819832	11.9243

### Sheet: SvOV_kinase_targetgenes_shcgs
knocked down kinase	cell line	# targets shared between TRN and L1000	BAG3 (z-score expresison change)	BAG3 (percentile of expresison change)	HERC6 (z-score expresison change)	HERC6 (percentile of expresison change)	HSPA1A (z-score expresison change)	HSPA1A (percentile of expresison change)	IL4R (z-score expresison change)	IL4R (percentile of expresison change)	LAP3 (z-score expresison change)	LAP3 (percentile of expresison change)	MAMLD1 (z-score expresison change)	MAMLD1 (percentile of expresison change)	MNAT1 (z-score expresison change)	MNAT1 (percentile of expresison change)	NSDHL (z-score expresison change)	NSDHL (percentile of expresison change)	PDZD2 (z-score expresison change)	PDZD2 (percentile of expresison change)	PPY (z-score expresison change)	PPY (percentile of expresison change)	SOAT2 (z-score expresison change)	SOAT2 (percentile of expresison change)	ST7-OT3 (z-score expresison change)	ST7-OT3 (percentile of expresison change)	TMEM109 (z-score expresison change)	TMEM109 (percentile of expresison change)	UBE2L6 (z-score expresison change)	UBE2L6 (percentile of expresison change)
JAK1	A549	14	-0.809903	9.67247	0.569273	81.6274	0.283851	62.999	0.648538	85.0051	0.371739	67.8096	0.917554	95.5476	0.0636225	52.8659	-0.916763	6.39713	-0.17075	38.5363	-0.495815	23.695	0.813072	91.9652	0.0356579	51.1259	-0.799313	10.1842	0.34004	66.0696
JAK2	A549	14	0.238677	61.8731	0.0005229	45.5988	-2.24492	0.87001	0.25011	62.7943	-1.03412	6.29478	1.2169	96.9806	0.33546	69.0379	1.40276	98.2088	-1.46227	3.22416	0.119551	53.8895	-0.673166	13.7666	0.509609	78.8639	-1.13553	4.75947	-0.145454	37.5128
JAK3	A549	14	-1.71724	4.45241	-0.360747	29.2221	-1.37162	8.34186	0.546286	78.7615	-2.19874	2.81474	2.80687	99.5394	-0.199177	36.8987	-2.2427	2.50768	-1.8598	3.73593	-1.2347	9.97953	-0.451845	24.7185	1.10788	91.6581	0.125926	57.6766	-0.400442	26.868
LCK	A549	14	-0.489404	12.9478	1.0073	98.6182	0.358023	83.0604	0.106123	61.0542	-0.895272	3.32651	0.457928	88.2805	0.273551	77.0215	-0.417626	16.6325	0.173172	68.5261	-0.277601	27.5844	-1.06605	1.58649	-0.615031	8.44422	-0.249701	29.8362	-0.0432804	48.26
MAP2K5	A549	14	-0.406103	31.3715	0.487269	73.2344	-2.4969	0.35824	0.789335	87.1546	0.672302	81.1157	0.532365	74.4626	0.305258	63.9202	0.66459	80.7062	-0.989383	10.0819	-0.398157	31.6786	-0.439132	29.4268	-0.455582	28.608	-0.266245	37.4104	-0.185316	40.6858
MAPK14	A549	14	-0.583608	9.87718	1.13622	99.2323	0.575569	88.1781	0.626834	90.9417	-0.63007	8.85363	0.687133	93.3982	0.371831	76.1003	-0.45259	15.7114	-0.485012	14.176	-0.972689	2.61003	0.277435	68.1167	-0.113388	41.914	-0.129664	40.3787	0.141309	61.4637
VRK3	A549	14	0.817811	96.5711	-0.0679255	45.8035	1.06367	98.6182	-0.602953	10.5937	-1.11529	2.91709	0.461704	84.9028	-0.304456	25.3327	-0.144665	37.4104	0.542292	89.4063	0.112167	62.2825	-0.499929	14.3808	0.69163	94.1146	0.418668	83.0604	-0.220763	32.088

### Sheet: SvOV_kinase_TF_shcgs
knocked down kinase	cell line	# TFs shared between TRN and L1000	EGR1 (z-score expresison change)	EGR1 (percentile of expresison change)	STAT1 (z-score expresison change)	STAT1 (percentile of expresison change)	TP53 (z-score expresison change)	TP53 (percentile of expresison change)
JAK1	A549	3	0.322221	64.9437	-0.329073	30.7574	-0.435703	25.8444
JAK2	A549	3	0.758948	87.871	-0.492342	20.3173	-0.138984	38.3316
JAK3	A549	3	-0.0759915	44.0635	-0.248388	33.7257	0.167481	60.9519
LCK	A549	3	0.238133	73.9509	0.556864	92.5793	0.301078	79.0686
MAP2K5	A549	3	0.990897	92.3746	-0.641169	21.4432	-0.0109255	48.26
MAPK14	A549	3	0.362231	75.1791	0.336485	72.7226	-0.337897	21.6479
VRK3	A549	3	-0.0594416	46.6223	-0.174469	35.4657	0.381905	80.1945
